# Deep Profiling of EV Long RNAs Reveals Biofluid-Specific Transcriptomes and Splicing Landscapes

**DOI:** 10.1101/2025.08.05.668716

**Authors:** Sudipto K. Chakrabortty, Shuran Xing, Sinead Nguyen, Allan George, Dulaney L. Miller, Kailey Babcock, Kyle Manning, T. Jeffrey Cole, Emily Mitsock, Christian J. Ray, Sivakumar Gowrisankar, Johan Skog

## Abstract

RNA profiling of extracellular vesicles (EVs) from human biofluids has historically been limited to small RNA species, with long RNAs—such as mRNA exons and long non-coding RNAs—remaining largely underexplored. Moreover, the dominance of hematopoietic-derived EVs in complex fluids like plasma has posed significant challenges for detecting low-abundance, tissue-specific transcripts. Here, we establish foundational transcriptomic maps of long RNAs in EVs from plasma, urine, and cerebrospinal fluid (CSF) using ultra-deep whole transcriptome sequencing (WTS), revealing both fluid-specific and shared expression and splicing signatures. We then introduce a targeted RNA capture method that enriches for all protein-coding and long non-coding transcripts, dramatically enhancing sensitivity for gene and splice variant detection. Applying this approach to brain-specific transcripts, we achieve >85-fold enrichment of target gene expression and, on average, 3.1-fold increase in detected splice junctions per gene compared to untargeted WTS. As a proof of concept, we apply this brain-targeted RNA panel to EVs from plasma in a Parkinson’s disease cohort of 40 plasma samples and compare its performance to exome sequencing as well as untargeted WTS. This work advances EV transcriptomics into the long RNA domain and establishes a framework for high-sensitivity, noninvasive biomarker profiling across tissues and diseases.
