## Supplementary Table 1 for "Deep Profiling of EV Long RNAs Reveals Biofluid-Specific Transcriptomes and Splicing Landscapes"

Assigned sample number	Donor ID#	AGE AT BASELINE VISIT	GENDER	ETHNICITY	Volume Available Plasma	DIAGNOSIS
1	990052	76	F	CAUC	4	Parkinson's Disease
15	990070	73	M	CAUC	7	Parkinson's Disease
19	990081	72	M	CAUC	8	Parkinson's Disease
3	990055	69	F	CAUC	5	Parkinson's Disease
13	990068	66	F	CAUC	7	Parkinson's Disease
7	990076	66	M	HISP	7	Parkinson's Disease
31	990098	66	M	CAUC	8	Parkinson's Disease
29	990056	65	M	CAUC	5	Parkinson's Disease
23	990091	65	F	Asian	8	Parkinson's Disease
39	990113	65	M	HISP	13	Parkinson's Disease
11	990075	63	F	CAUC	7	Parkinson's Disease
35	990107	62	M	AA	11	Parkinson's Disease
37	990108	62	M	CAUC	11	Parkinson's Disease
25	990096	61	F	HISP	8	Parkinson's Disease
17	990080	60	M	CAUC	8	Parkinson's Disease
21	990065	58	M	CAUC	6	Parkinson's Disease
27	990097	56	M	CAUC	8	Parkinson's Disease
5	990047	54	M	CAUC	3	Parkinson's Disease
33	990100	50	M	CAUC	8	Parkinson's Disease
9	990073	30	M	HISP	7	Parkinson's Disease
24	82012020	76	F	CAUC	5	CONTROL
4	8204	73	M	CAUC	1	CONTROL
26	82022020	72	M	CAUC	12	CONTROL
28	7592	68	F	CAUC	2	CONTROL
30	7599	65	F	CAUC	5	CONTROL
32	7605	66	M	HISP	1	CONTROL
18	7606	66	M	CAUC	9	CONTROL
16	8237	65	M	CAUC	2	CONTROL
12	8234	63	F	AA	1	CONTROL
36	8356	64	M	Hispanic/Latino	9	CONTROL
38	8340	65	F	CAUC	12	CONTROL
6	8226	62	M	AA	3	CONTROL
10	-7608	62	M	CAUC	4	CONTROL
20	7565	61	F	HISP	5	CONTROL
40	8396	60	M	CAUC	8	CONTROL
14	8236	58	M	CAUC	1	CONTROL
22	7583	56	M	CAUC	2	CONTROL
2	-7504	54	M	CAUC	8	CONTROL
8	7551	49	M	CAUC	2	CONTROL
34	8347	30	M	Hispanic/Latino	9	CONTROL
