## Supplementary Table 2 for "Deep Profiling of EV Long RNAs Reveals Biofluid-Specific Transcriptomes and Splicing Landscapes"

# Found IDs
NEUROD6
OPALIN
GABRA6
GABRA1
GFAP
CACNG3
MOG
OLIG2
MOBP
SYNPR
RIT2
NEUROD2
C2ORF80
TMEM235
GRM4
NR2E1
NTSR2
SNCB
NCAN
ZP2
C1ORF61
ZIC2
KCNJ9
GAD2
LRTM2
OLIG1
HPCA
SLC1A2
SLCO1A2
NEUROD1
RPH3A
TTC9B
GNG13
GRM3
STMN4
SLC12A5
GRIN1
ELAVL3
AVP
SYNDIG1L
DIRAS2
TMEM151B
HRH3
SLC24A2
HTR5A
C1QL2
GABRD
CREG2
RESP18
ZIC4
PACSIN1
CNTNAP4
ZIC1
CAMKV
CACNG7
VSTM2B
KIF5A
ERMN
SNAP25
C11ORF87
PSD2
GABRG1
TNR
SCRT1
MLC1
HMP19
KCNK9
KCNC1
HPCAL4
CLEC2L
SLC39A12
AMER2
NEFL
CPLX2
GABBR2
MT3
NKX6-2
CAMK2A
PRKCG
KCNQ2
BCAN
ATP6V1G2
BARHL2
CEND1
SRRM4
SLC17A7
BCYRN1
AKAIN1
GABRB2
GAP43
GABRG2
CNDP1
MBP
OPCML
CCK
SEZ6
STMN2
CPNE6
CSPG5
LHX2
ARPP21
SEZ6L
SLC4A10
PAX6
JPH3
FSTL5
CRTAM
GNG3
PRR18
ETNPPL
FBXL16
RASGRF1
ZIC5
ST18
VSNL1
KCNN1
CA10
SYT1
SLC6A7
CACNG8
ZDHHC22
CELF5
ENHO
PLP1
PAQR6
EN2
DPYSL5
CDH10
PDYN
ADGRA1
TAGLN3
CACNA1A
TMEM151A
BRINP1
RTP5
HAPLN2
ACBD7
GPM6A
CASKIN1
CBLN1
KCNA1
UNC13C
PRMT8
CTNND2
FXYD7
GRIA4
SPOCK3
OMG
HEPACAM
TUNAR
PTPN5
PRR35
CBLN2
ATP2B2
TUBB4A
APC2
RGS7
RPRML
GABRA5
SYN1
SCN2A
SULT4A1
RIMS1
PLPPR3
KCNJ10
FABP7
SLC5A11
CALN1
TMEM145
NEFM
LIX1
GPR158
PVALB
HCN2
FAM163B
SOWAHA
SH3GL2
SCN2B
UNC5A
FAIM2
SVOP
MGAT5B
SYT3
ACTL6B
FUT9
MAG
CNTN2
STX1B
SYNGR3
CDH22
DGCR10
CELF4
SCG3
B3GAT1
HS3ST4
SNAP91
LY6H
CDH20
NPTX1
TMEM59L
ATP2B3
BAALC
KCNF1
NRGN
SLC32A1
CNTNAP2
CTNNA2
TMEM88B
AGAP2
DLGAP1
ST8SIA3
SHANK1
FLJ16779
ATCAY
CPNE9
SYT4
KIF5C
GPR37L1
FAM131B
BCAS1
AQP4
MYT1
POU3F2
ELFN2
CLVS2
PAK5
NKX2-2
APLP1
LAMP5
INA
RFPL1S
ST8SIA5
KCNIP1
TUBB2B
DPF1
MYT1L
chrnb2
KCNC2
NECAB2
PHACTR3
LRRC3B
DGCR5
CACNA1E
SLC8A2
CACNG4
NRSN1
DISP2
ANO3
ZNF488
IGLON5
CNIH2
RALYL
DDN
DLGAP3
SHISA7
NKAIN2
SLC1A3
ARHGDIG
GDAP1L1
GAD1
ADD2
KIF1A
SYP
KCNJ4
FOXG1
RGS20
SV2B
TTYH1
RAB3A
PEG13
GPR88
TRIM9
LRRTM2
RUNDC3A
LGI3
JAKMIP1
MPPED1
PLEKHB1
LGI1
FSD1
CAMK2N2
GALNT9
BSN
MAST1
SPHKAP
CABP1
MAPK8IP2
APBA2
SHISA8
KLHL32
ASPHD1
CERS1
TTBK1
PLPPR1
KIRREL3
ZNF365
OXT
MAP6D1
ATP1B2
GRIN2C
ATP1A3
DRD1
RIPPLY2
MEGF11
SLC6A1
KLK6
SLC6A11
RTN1
ELAVL4
AIFM3
SLCO1C1
NAT8L
MMD2
KCTD4
GPR12
LHFPL4
SYN2
KIAA1549L
IGSF21
RAB3C
PHYHIPL
PPFIA4
ADGRB2
IQSEC3
DNAJC6
CAMK4
CDK5R2
ACSL6
ADAM11
UG0898H09
CKMT1B
LHX1
CHN1
GRIA1
AK5
CADM2
CACNA1B
SLC6A17
GRIK2
SH2D5
SRCIN1
KIAA0319
KCNH3
NKAIN1
SYT5
CAMK2B
TMEFF2
RBFOX1
CYP46A1
PHF24
SLC7A14
MAPT
PNMA2
SYT2
SLC22A31
TMEM178A
KCND2
FAM69C
MCF2L2
JPH4
CBLN3
PTPRZ1
RAPGEF4
GALNT13
BRINP2
PEX5L
MAP2
ACSBG1
PMP2
NKAIN4
FBLL1
SLC35F3
GPR137C
ASTN1
SNX32
WIF1
KCNT1
HAPLN4
CA11
PPP1R1B
GRIA2
GPR37
BEND6
GRIA3
CNKSR2
TMEM132E
MMP24
CDH15
SLC25A18
NGB
ELAVL2
UNC13A
SCAMP5
CARNS1
PHYHIP
MTURN
MAP7D2
ABCG4
SYT12
NTM
NRXN2
FAM131C
CALY
SAMD14
LINGO1
ANKS1B
ADARB2
STXBP5L
C8ORF46
KCNA2
FAM181B
VAT1L
PDZD4
CDK5R1
TPPP
UNC80
GPM6B
KCNQ3
RAB6B
RAB26
ALDOC
CRYM
NCDN
FRRS1L
CRHR1
EFR3B
BRSK1
DGCR9
BRSK2
SV2A
GNG7
SLC1A6
CELF3
PIANP
SERPINI1
chrm1
SLIT1
GPRIN1
SYT13
LMTK3
PPP2R2B
RGS4
JAKMIP2
NMNAT2
TUBB3
S100B
KCTD8
FNDC9
GNAO1
CTXN1
TMCC2
ADGRB1
SH3GL3
PPP2R2C
SEC14L5
NAP1L3
MRO
SRRM3
RBFOX3
ADCY1
DNER
BEX1
GOLGA7B
LYPD1
RNF182
MAP1A
CADPS
CPLX1
TCEAL6
C1QTNF4
SPTBN4
ITPKA
RIMS3
ADCYAP1R1
NELL2
REEP2
PRR36
AP3B2
DNM1
UCHL1
SBK1
B4GALNT1
FGF17
NOS1AP
UGT8
TAC1
CAMK1G
KCNIP4
DNM3
KRT222
TMEM155
SOX2
COL26A1
FGF1
ANLN
FAM107A
ASIC1
RTN4R
ADORA1
IL17D
NGEF
TMEFF1
NDRG4
PNMAL2
ARNT2
PKIB
SCN8A
TMEM266
FEZ1
RELN
GPR162
ICAM5
SPOCK2
RNF112
SLAIN1
FBXO2
RIMS4
TMEM179
PGBD5
SCD5
SOHLH1
FAM189A1
GABRB3
PENK
NAP1L2
NRXN1
KCNJ3
VWA5B2
DLG2
ELMOD1
TCEAL5
MDGA1
RASL10A
NRIP3
TESPA1
PANX2
POU3F3
PLPP4
PCP4L1
LRRC4
PNMA3
CMTM5
KNDC1
LRRC4B
MATK
WNT10B
TSPAN7
PTPRN
CACNB4
KIF3C
CADM3
SIX3
MAPK4
LSAMP
ASCL1
SHC3
PDZD7
WSCD2
ATP8A2
SOX8
FMN2
TMEM130
FRMD5
OLFM1
RAB39B
TMEM144
RAB11FIP4
CALB1
FBXO41
NAPB
RHBDL1
QDPR
NRCAM
ADAM22
C2ORF82
PRKAR1B
CARTPT
UBE2QL1
DOC2A
PCLO
RASGEF1C
SCN3B
ATP6V0E2
CHN2
SPX
ASPDH
RIMS2
ENC1
UNC79
CLCN4
ELOVL2
SCG5
FAM171B
CCKBR
ECE2
APBA1
NYAP1
ETV1
SYNDIG1
FAT2
TRIL
CNTN1
C2ORF72
VGF
LINGO3
NCAM2
PWAR6
NTRK2
CORO2B
NLGN3
PLK5
ANKRD34A
LZTS3
TIAM1
TMEM163
SNPH
BEGAIN
SST
DOK6
PNMA6A
VSTM2L
ABCC8
ADGRB3
DPP6
NPTXR
B4GALNT4
FAM81A
ANK1
RND2
NPY
NDP
MTCL1
STX1A
DYNC1I1
DLG4
HAR1A
KBTBD11
C1QL1
DPYSL4
RASGEF1A
SFXN5
CARMIL3
PLPPR4
TRIM46
FAM57B
STMN3
SYT11
PCYT1B
DTNA
CORT
RAB33A
PRKCZ
KIAA0513
POLR2F
SCN4B
SCG2
SLC7A11
SNCA
NRXN3
CAMK2N1
NAP1L5
NEURL1
SMIM10L2A
YPEL4
KCNJ12
ZBTB18
SEZ6L2
FAM171A2
TUBB2A
PPP1R16B
NPM2
CHD5
GPRC5B
MLLT11
BEX5
SLC35F1
SMIM10L2B
GDA
ENO2
GRAMD1B
SRGAP3
CALB2
PTPRD
KCNK12
AMPH
PDXP
FAM19A5
C2CD4C
RNF157
PSD
ACHE
RHBDL3
STXBP1
PCSK1N
PRRT1
PAIP2B
RAB37
CGREF1
CELSR3
PAQR8
SLITRK2
ATP1A2
EFNB3
COLGALT2
FAM43B
NCS1
HSD11B1L
PODXL2
ADCY2
DBNDD1
BEX2
GPR27
SYNGR1
GDAP1
TF
GLRB
ABAT
MGAT3
NALCN
SPEF1
TCEAL7
PNMAL1
MAPK8IP1
FA2H
APLN
CCDC184
TMEM132A
CHST1
ARFGEF3
OLFM2
PTPRN2
MAGEE1
MIAT
ANK2
PCDH10
SCRG1
RAB15
PPFIA2
CNNM1
RGS11
THY1
RNF208
PPM1H
PCP4
RASD2
CIT
ADAP1
SSTR2
TP53INP2
STOX1
KCNAB2
PRKCB
DIRAS1
SCN1B
DOCK3
C10ORF35
SHTN1
RUNDC3B
SLC22A17
ADAM23
TFAP2E
WSCD1
TMEM63C
KCNK1
GNG4
PSD3
EPHB1
PKIA
MAB21L1
LRFN1
L1CAM
CKMT1A
FKBP1B
NECAB1
PRKACB
CPT1C
PADI2
KCNIP2
STMN1
C15ORF59
RND1
CADM4
PDE6B
JAKMIP3
TCEAL2
PPFIA3
GAREM2
SCD
NEFH
CNP
KIAA1456
ARHGEF4
FGF12
HIPK2
EXTL1
EVI2A
KRT31
CDR1
PDE1B
DNAJC12
CBARP
NREP
KCNMB4
SLC4A8
ABCA2
KIAA0408
SGSM1
MAPK10
METRN
CERCAM
PSRC1
TMOD2
SLC7A10
SHF
RASL10B
NIPAL3
C14ORF132
RASGRP1
FOLH1
HAP1
CHADL
TRPM2
PPP3CA
TMEM35A
NACAD
MAP3K10
CPE
SEMA6B
DRD2
GAL3ST3
PAQR4
SLC25A22
TRIM17
DMTN
WASF1
RANBP3L
C4ORF48
KIAA1107
PRRT2
CLIP3
IDS
ITM2C
TMEM229B
BHLHE22
ASRGL1
INPP5F
LRRN1
MTSS1L
NSF
ANK3
MYRF
DCLK2
CLDN9
C3ORF14
ANKRD24
RFX4
CAMKK2
SYT7
LRRN3
DOC2B
SNN
EPB41L1
GRID1
SLC6A12
ASPHD2
SOX21
SLC4A4
SERP2
S1PR5
CRTC1
SNX10
GNAZ
CLDND1
RPS6KL1
MAP7
PPP1R3F
AGT
TYRO3
MAP3K9
B4GAT1
STRIP2
CRMP1
RTN3
STUM
CARMIL2
KCNAB3
PHACTR1
PRR7
FAM234B
NOVA2
OGDHL
HHATL
FAM171A1
SALL2
RAP1GAP
USP32P3
EEF1A2
PSAT1
IPCEF1
PCSK2
TMEM240
RASSF2
CCSAP
WASF3
DPYSL2
GAS7
HAGHL
FNDC5
DUSP8
KCNC3
SLC30A3
ADGRL1
PNCK
ALDH5A1
CDK18
CYFIP2
SPOCK1
MMP17
ADGRL3
PDIA2
LRRC10B
CALM1
C9ORF172
PEA15
FNDC10
SLC25A23
LHPP
PTN
TRIM2
FAM153C
RAB40B
MYRIP
CDK5
FBXO44
NDRG2
CPNE5
KIAA1211L
NIPA1
PLEKHH1
MAP1B
TREM2
YJEFN3
PRRT3
NRN1
KCND3
DEAF1
MPP2
KIF1B
PARD6A
COBL
SPRN
TUBA1A
SCRN1
MANEAL
ROGDI
ZCCHC12
PEG10
APC
CA8
MAP6
PKP4
KIFC2
SMIM13
CCDC78
CADM1
NOVA1
NCAM1
GATS
NSMF
LRP4
RAB3IP
DUSP26
SNRPN
ZDHHC11B
APBB1
PLCH2
UBASH3B
MYO5A
CNTFR
DOK5
LZTS1
LYNX1
SLC9A6
RFTN2
MAPRE3
SPTBN2
ATL1
DDAH1
GAL3ST1
IQCA1
MCF2L
NSG1
C12ORF76
IQSEC2
TTYH2
FCHO1
PFN2
KIF3A
DCLK1
CNTNAP1
BEX4
CAMKK1
MFSD4A
CACNA2D3
BASP1
PALM
SPIRE2
DTNB
NUDT11
SIRPA
RAC3
AATK
CABLES1
TMEM206
RGS14
PAK6
REPS2
CAMK1D
CALM3
ABHD8
CHAD
CKB
ACTR3B
RIMBP2
CDKN2D
TSPAN5
ACOT7
IGSF11
SYBU
DBNDD2
PAK3
CLIP2
MARCKSL1
ZFYVE28
TMEM158
ELMO1
WBSCR17
CRABP1
KIF21B
UBAP1L
STK32C
TSPYL4
SLC9A5
AKAP6
GJC2
CDIP1
COL9A2
