## Supplementary Table 5 for "Deep Profiling of EV Long RNAs Reveals Biofluid-Specific Transcriptomes and Splicing Landscapes"

gene_name	baseMean	log2FoldChange (PD/Healthy)	padj
ABCB10P1	17.21853067605946	-1.500051564726999	0.0134663473644394
ABCD4	21.103908492465315	0.63908383970079	0.0401844502617195
ACAA2	62.656664873051696	-0.8431453923246023	0.0036281162854531
ACHE	331.1403673431711	-1.1417195956066435	0.0037431286917005
ACTN3	32.211517922227515	-0.8400468457094254	0.0489937522184718
ACYP2	92.03739516470176	-0.9766699613836072	0.0035931724575094
ADAP1	375.2406315318643	-1.9930727379287445	0.0033316334539345
ADARB2-AS1	10.602458817410982	-1.2721977978401249	0.0187312919738097
ADGRB2	98.21177599830476	-1.1896289586752744	0.0055181805145507
ADM	10.12109421698569	0.948615962320923	0.0473719283085504
ADRA1D	71.18991404947923	-0.9453873181301518	0.0079627946621549
AHCYP2	38.42861496652489	2.9497775860957947	0.0197541859521249
AHSP	9.46765636430795	1.2411473200676533	0.0397332901002747
AKAP12	139.87942943654528	0.8112978213852189	0.0344076517884642
ALAS2	161.7501247443601	1.1730951166507668	0.027944509724843
AMIGO1	31.675588359162443	-0.6468206568390511	0.0473719283085504
AMY2B	23.95280815120556	0.7510899856880023	0.0382386849756289
ANKRD33	99.02092467218914	0.7131200785635349	0.0448821720352819
ANKRD34B	17.25794478596388	-1.153072884426494	0.0068399365833812
ANKRD40CL	28.70266169243937	-0.9863047473780884	0.0231541559018443
AOC1	87.127124785835	0.7852623544954755	0.0451501245075431
AOX1	11.43091743190092	1.3009767450260052	0.0330023972229441
APBA1	101.32280446682992	-0.5561767001948217	0.0478790722996673
APOA1	21.50956561753617	-1.342339145095094	0.0100897720149849
ARHGAP1	131.837212824687	-0.4106550970090158	0.037072888468513
ARHGDIG	22.29335703034072	-1.2190700355407655	0.0248606336512462
ARHGEF9	77.89865623670299	0.5536200610136972	0.0441125881927232
ARL4A	57.74568067083242	0.9200733095007512	0.0245592809967114
ARMC10	154.71779108735188	-1.0284351764431765	0.0130708196396352
ARMC6	37.15293640174267	-0.5845295762462216	0.0457923495694187
ARMCX5	18.859250628196964	0.9860850999962256	0.0295645134516155
ASCC1	42.48038393239232	0.5965152938459974	0.0473719283085504
ASNS	41.777122013041456	1.2392930117923333	0.0088541256829343
ATAD3A	75.44012204445994	-0.80819836028324	0.0380847733236961
ATP1A1-AS1	29.49953926722855	0.6766610351999933	0.027944509724843
ATP2B2	22.803718177446	0.6828635347505243	0.0355110372210859
B4GALNT1	91.2541278311196	-1.1975245250521025	0.0037431286917005
BACE2	135.6699428338832	-1.1865717068582102	0.0072212597270408
BAIAP2-DT	80.57090724485256	-0.4756480935584662	0.0346707877504525
BAMBI	35.23816590552387	-0.7367178758024346	0.0482400835194117
BBS2	27.2920553540807	0.7494933252964563	0.0289451907066903
BTNL8	21.26926050262783	0.7561034490177554	0.0444821983538053
C11orf71	185.09115919181204	-1.1309036626496751	0.0114799537159622
C19orf73	9.025292999635267	-1.0294202577904925	0.0368802343466377
C1QTNF5	15.22128790389259	-1.043341187193777	0.0231541559018443
C5orf58	53.82282126488693	-0.9471454525024036	0.0061061058336588
C6orf136	45.58589880789935	-0.7691627839365681	0.0262794267982115
C9orf50	41.79307457505456	-0.9103208755380728	0.0033316334539345
CA15P2	18.277770363281224	-1.136603141691951	0.0122453559428175
CAMK4	106.46686725332916	-0.7765122277914748	0.0177350341122774
CAPN5	16.74667464410667	0.6940910771484369	0.0425606208724836
CARD10	129.53091156500903	-0.8353136013919279	0.0197765733255407
CATIP	51.615784744420274	-1.0655786464477166	0.0146835732332453
CBLC	25.606988773778607	-1.3055403564903765	0.0018912943154609
CBLIF	13.320247987988395	-1.22070755870963	0.0470675432506139
CBLN1	45.44173129491829	-1.1952606102202237	0.0264305660960014
CBS	46.82651719216202	-1.0888186383953815	0.0086432556026555
CCDC85A	226.8923671590302	-1.3466672454905912	0.0033316334539345
CCDC85C	110.08845252900991	-1.242413917105732	0.0173268196671374
CCSER2	432.2834643523972	0.4760376910307409	0.0402294063835401
CD33	30.686253284465224	-0.652082251226495	0.0367506879568159
CDCA2	21.548885598701744	-0.6641642887028568	0.0344076517884642
CENPV	26.816141894650283	-0.5995026089985152	0.0424523382358476
CEP120	102.83787956489174	0.6662142546756258	0.0283380599406684
CEP78	241.56552256748265	0.7337663311152758	0.0425606208724836
CERT1	91.00772324451628	0.4338996819235606	0.0366619596548157
CES4A	73.18866205899855	-0.8008519040955707	0.0177415641344549
CFAP107	7.248180580733738	-1.1723049474504972	0.0295200411193453
CFAP157	43.81404426178945	-1.5605136715713437	0.0033316334539345
CHAT	6.678245925212596	1.027318748086954	0.0368802343466377
CIBAR2	37.95994906118806	-0.9973738072342714	0.0473719283085504
CICP7	19.003598638372285	-1.610979652820562	0.0388995056952179
CLCN1	15.186988508866811	-1.167645047425136	0.0454347185116798
CLCN7	202.29194299617416	-0.7844412284539906	0.0174242978576248
CLDN23	49.72571378952539	-0.7303264044035935	0.0156243508704044
CLDN3	31.93183103231809	-1.0590489464880997	0.0394401004988816
CLIC6	36.63097063464903	-0.9066934509952196	0.0483084428220735
CNGA3	10.0050728895217	0.7746252163185543	0.0458056452293167
CNIH2	8.248221592453735	-1.0567942666460888	0.0213242654438874
CNNM3	99.8237292349234	-0.8589989259422092	0.0033316334539345
CNTFR	76.13231550125215	-1.0222803586576228	0.0444821983538053
COL23A1	37.95707842729328	-1.364579801354849	0.0073444546150625
CPB2-AS1	166.33577220178054	-0.7940044729698732	0.0154364418570211
CPLANE2	38.96676368111162	-1.358508425405043	0.0098527614376749
CPTP	57.95112529491638	-1.4246364144579493	0.0041183134415783
CRNKL1	143.11402849220767	0.4915672086264573	0.0368802343466377
CRTC3	255.1585068804009	-0.8619208777156874	0.0177350341122774
CSRNP2	123.99438163673062	-0.8716277127553765	0.0255969440090814
CSTP1	8.292445025963705	1.034954103507136	0.037423171039763
CXXC4	244.32742131722523	-1.1402954816856286	0.0443767989319339
CYHR1	114.3141017856849	-0.9315863980141504	0.0210009348529242
CYP2W1	24.23550347535456	-1.4892989328492945	0.0018912943154609
CZIB	48.28162605168466	-0.5694793120590608	0.0256590911898928
DARS1-AS1	132.98874020476524	1.0680921552121905	0.0226511062893475
DBR1	29.88559172464276	-0.6499216607195037	0.0391241420800876
DCLK3	24.474277473172176	-1.0580197751352387	0.0320904583863911
DCUN1D5	33.447214110593364	-0.6593845093422538	0.0299705357172178
DDX53	23.84674242314629	-1.447193890107363	0.0036281162854531
DERL3	100.27858872040362	-1.3631285614694344	0.0105732550597535
DLGAP4	148.79409537688736	0.4701300998918215	0.038837540404662
DLL1	69.57487172416378	-0.7539838436487564	0.0195675922076455
DMAC2	196.5158157624849	-1.1567424831192712	0.0026634189239968
DNAH5	162.70294017903626	-0.9257303436125314	0.0012091012662954
DNAJC7	266.36736448066745	0.3317176209397929	0.0355110372210859
DPY19L2P2	7.249281281063568	0.9665317747484872	0.0368802343466377
DPYSL4	70.24153513523362	-1.2840311035905576	0.0007044778572743962
DUOXA1	48.86525934376412	-1.1437234200776925	0.0116869910535769
DUSP15	119.81542128087072	-1.0135453192514228	0.0368802343466377
DUSP5	147.84192462887998	-0.8021570301783886	0.0421981230985155
DVL1	148.56907071403705	-1.2116276065112492	0.0421981230985155
EDN3	33.643416997917384	-0.9053805868789624	0.030814772223498
EFR3B	37.54389550200227	-1.2917684071954996	0.0065722400866659
EIF4E1B	31.8165958522319	-0.8341048905148765	0.0425606208724836
ELANE	145.11738520508203	0.9954575249885738	0.0425606208724836
ELOC	120.99476500709116	-1.3027994763087467	0.0089050472731167
ELP1	67.28487861089766	0.6613356338130634	0.0344076517884642
ENSG00000176593	50.270972742148665	-0.7604470570787643	0.046733029524516
ENSG00000197332	38.4152215630481	-1.486226571494626	0.002879270998391
ENSG00000206549	12.53566450937695	-1.0382534257094085	0.0474927046473998
ENSG00000215871	264.07355044732105	0.6653673255259615	0.0458315320293354
ENSG00000216906	9.550644305455188	1.4286260798556727	0.0261763938736678
ENSG00000224629	38.69026947328398	-1.0256078845500232	0.0033316334539345
ENSG00000224661	79.67564469058163	-1.2743811766160709	0.0421981230985155
ENSG00000225656	13.24347017938473	-1.6827530596766578	0.0401844502617195
ENSG00000225840	51.66012546341614	-0.5972619965207923	0.0263478003638216
ENSG00000226438	9.870054522730571	-1.1600778574992492	0.032643098008729
ENSG00000228404	26.045549142948992	-1.429391791603364	0.0033316334539345
ENSG00000228919	22.06082470718771	-1.1230037122368144	0.0382386849756289
ENSG00000229261	10.411887868461562	1.2629969065069024	0.0471335308101801
ENSG00000229677	6.671277423786905	-1.6652268059322033	0.0270806093056284
ENSG00000230221	6.129220573979091	-1.4895900939553808	0.0472339558103385
ENSG00000231397	22.79806223938328	-0.9968819679773224	0.0175169934899631
ENSG00000233352	37.256033398109146	-1.2811152745285677	0.0182926363026958
ENSG00000234913	13.242746620735392	-1.148783666727379	0.0271934883826719
ENSG00000235537	16.50142927009949	-1.1762917273760216	0.0092745294553895
ENSG00000235901	50.80096369030403	1.3054092451511683	0.0320750216979147
ENSG00000235934	65.95343558223605	-0.6533510315456588	0.0263718316705577
ENSG00000236018	18.74498354628712	-0.8178145452347492	0.0364125242442335
ENSG00000237461	8.449523507050547	-1.0838214472430343	0.0441125881927232
ENSG00000241011	49.80203995394616	-1.1393731179769644	0.0079627946621549
ENSG00000242073	163.85261424880363	-0.8427776859445172	0.0199798751104728
ENSG00000244998	52.61162472268826	1.322997948524278	0.0177350341122774
ENSG00000248755	9.959541769273466	-1.63604870916063	0.0055181805145507
ENSG00000249072	97.63218842668954	-1.665602317266895	0.0210009348529242
ENSG00000249275	53.56575460681008	-1.811433375970322	0.0083598060815275
ENSG00000249773	17.777909854593148	-1.0921758561681436	0.0319661414891165
ENSG00000251216	34.10329615215921	-1.4277869515582675	0.0018912943154609
ENSG00000251508	81.47924938377075	-1.3382093803811776	0.0317337438567291
ENSG00000251867	14.1377023943713	-0.9947329658831552	0.0396596481060135
ENSG00000253232	12.821755851791252	-1.6609956997648954	0.0444821983538053
ENSG00000255108	6.114342219085025	-1.6843276242849363	0.0033316334539345
ENSG00000255422	5.965753578973446	-1.2469706602654402	0.0236365170342236
ENSG00000256209	28.465501756699084	-1.1440613501708126	0.0077609753644217
ENSG00000258065	10.794460169275762	-1.5012495284070058	0.033082060638046
ENSG00000258464	10.024205497567234	-1.304408275649407	0.0180585203227848
ENSG00000258982	33.9588244708779	-1.4841697868208137	0.0018912943154609
ENSG00000259238	8.546546159478904	-1.151775307843547	0.0289451907066903
ENSG00000259309	387.044381674966	-1.4693745642881355	0.0037299954419429
ENSG00000260447	40.00974451435784	1.5950405501448994	0.0146805821359273
ENSG00000260648	12.87720539517886	-1.0476666472513367	0.0162871967619401
ENSG00000260836	33.9376602339078	1.988733183195244	0.0109222239637117
ENSG00000261095	19.658552571998715	-0.856740026133719	0.0320320248752148
ENSG00000261346	30.90052987454555	-1.7143612950875438	0.0086570306326436
ENSG00000262831	18.55755292617116	-0.9679507256748832	0.0432998845471355
ENSG00000263424	15.249061987178855	0.7597855685002631	0.0397942755024509
ENSG00000263489	8.379652828132526	-0.970027908471936	0.0338519716626563
ENSG00000265460	6.584859270062738	-1.0140043335963862	0.0344076517884642
ENSG00000266397	17.43238525319177	-1.08104420808118	0.0079627946621549
ENSG00000266489	14.812261673094952	1.3658042162166684	0.0425606208724836
ENSG00000267261	6.7015760896573	3.110071664022607	0.00048603981845174096
ENSG00000267317	11.319921227837405	-1.1364344317907031	0.0068399365833812
ENSG00000268120	50.0600544384776	-1.315735954992847	0.0133014888153801
ENSG00000269139	30.974716923591448	-1.0047782165259276	0.0072276286312564
ENSG00000269155	15.407843310175906	1.2389609649470958	0.0259011371514313
ENSG00000269403	5.631893601291405	-1.0990641221873172	0.0392193764334326
ENSG00000269867	146.62120170285655	-0.6583919432765764	0.0324996481173942
ENSG00000270516	16.346447218796822	-1.5638578632871984	0.0231541559018443
ENSG00000271434	22.943141023982182	-1.2329820955840058	0.0068399365833812
ENSG00000271810	4.854696985699531	2.082398154094794	0.0162219292759012
ENSG00000271959	117.61962988218473	-1.7275334068592296	0.0005749570924926983
ENSG00000272115	44.6955569610535	-0.9854187825846854	0.0084016232469592
ENSG00000272967	386.0417822773631	-1.318388401261972	0.0153650798028037
ENSG00000273149	38.46607019989305	-1.0370083855204948	0.0231541559018443
ENSG00000273253	11.556043029945217	-0.8744725602087812	0.0435167841676241
ENSG00000273734	36.926290853060685	1.407244995896275	0.0421981230985155
ENSG00000274559	4.373307938903802	1.9294807131195972	0.0396596481060135
ENSG00000275110	22.06416991263341	-1.0296925531325432	0.0215156096819555
ENSG00000275263	50.28106556282363	-0.8156685431276869	0.0411122990890311
ENSG00000275552	12.877711087272678	-1.40433215522381	0.0079627946621549
ENSG00000276122	6.843462291290723	-1.4825495554959534	0.0090868091813218
ENSG00000278881	8.334226277245797	-1.3395049947112934	0.0425606208724836
ENSG00000278896	21.278954086511963	-1.7627000984908392	0.0096980391485661
ENSG00000279036	23.62884023890204	-1.0082842635467133	0.0231541559018443
ENSG00000279128	29.272755829360268	1.2396289406548062	0.0216109444656144
ENSG00000279352	12.47867551395401	-1.6138059097450654	0.0109359844430411
ENSG00000279465	12.378269042752745	-1.2029036076615165	0.0368802343466377
ENSG00000279821	10.489595952883636	-0.9067572482168312	0.049420877281632
ENSG00000280222	19.188881949694817	-1.09685792867009	0.0033316334539345
ENSG00000280233	33.33650405766265	-0.8397258364405804	0.0441125881927232
ENSG00000280326	11.308378883544112	-1.3962759070719155	0.0368802343466377
ENSG00000281021	12.130357836241446	-0.9715850978893092	0.0360783916533387
ENSG00000283541	53.22821109655243	-1.0008118724527857	0.0286562299908177
ENSG00000283849	10.27465221424334	-1.0615991410327044	0.0463658852616184
ENSG00000283907	27194.88504951656	-1.1554829681847325	0.0026015516291415
ENSG00000284471	37.97475214382613	-1.330009325219654	0.0033316334539345
ENSG00000285254	23.26479129979557	-0.6576533473737265	0.0397332901002747
ENSG00000285641	27.63924524703909	1.3718435571531449	0.0300438331132534
ENSG00000285645	28.17557624514924	0.8519808923170554	0.026391965214262
ENSG00000285731	8.073504529828961	-3.1130169649758805	0.0176734012743486
ENSG00000285854	15.772926931055174	1.6626972483977631	0.0018912943154609
ENSG00000286190	10.142147689766368	-1.4383710863866093	0.0197541859521249
ENSG00000286387	49.76204865360106	-0.9652524904041369	0.0088541256829343
ENSG00000286572	7.030356965159109	-1.4035467271218556	0.0286562299908177
ENSG00000286647	8.057465748789472	-0.8636832882398912	0.0421981230985155
ENSG00000287185	37.93394951250973	-1.0598569162034523	0.0073731163732375
ENSG00000287307	15.557785894909625	-1.4338023493115633	0.043480387925859
ENSG00000287430	15.864887384748418	-1.1852931842228347	0.0476668128244299
ENSG00000287597	24.80943664719828	0.922032298493429	0.0284661538218386
ENSG00000287723	19.9287692353592	-1.4349472852000773	0.0454347185116798
ENSG00000287726	12.548290838575989	0.995471378622631	0.0382386849756289
ENSG00000287856	6.7474024770886665	2.4158590275348386	0.0277597944281036
ENSG00000287876	14.700808068850373	-1.1500065324533462	0.0222520456988581
ENSG00000287883	17.383495732144883	-1.3807673465303918	0.0033316334539345
ENSG00000287991	14.670702143228777	-1.183715907160882	0.0336532339644973
ENSG00000288549	20.618211349124856	-1.689513349105196	0.0343930466214473
ENSG00000288604	9.0172020852428	-1.6672102419498944	0.0102529498627127
ENSG00000288806	75.34213286389408	0.5804353811336054	0.0398917571152326
ENSG00000289136	330.0519415879419	1.3907321987900123	0.0037431286917005
ENSG00000289207	18.411051805562984	-1.2685840096788468	0.0181881925192782
ENSG00000289291	47.05471561584611	-0.930742573825101	0.0476668128244299
ENSG00000289701	445.6536561284364	-0.8541709311218995	0.0299705357172178
EPIST	129.57664203160542	-1.2399387081663065	0.0344076517884642
EVX2	64.39388612467225	-1.4171051803598396	0.0090868091813218
EYA2	21.05210384802107	-0.805836410946075	0.043036012257213
EZHIP	14.453518797420807	-1.1777664568994548	0.0012091012662954
FABP5P3	19.026718246385528	-1.2790794827259389	0.0055181805145507
FAM174B	21.957576690230024	-0.8651312551828443	0.0474927046473998
FAM184A	98.25091385922676	1.3217555698874306	0.0400138663566354
FAM205A	71.63655240807856	-1.021974201012358	0.0133014888153801
FAM241A	101.587345149254	-1.0300324587034475	0.033082060638046
FAM3D-AS1	31.47687270361814	-0.6409849562248464	0.0230761081845861
FANCF	30.771068084031857	-0.6623410794505502	0.0328798271938616
FBXO24	8.826077788122326	-0.9823563697437484	0.0418713072402596
FCSK	50.18796797030844	-0.8653500628628136	0.0219576411957372
FDFT1	116.21994950049324	0.5322274253425205	0.0480835863849897
FEZF2	76.3799146812836	-1.0244995304759668	0.0231541559018443
FGF6	17.163932667726726	-0.947640017498793	0.005630822672219
FGFR2	220.3321818119919	-0.8628771731525264	0.0224343855977768
FIG4	53.02310585435906	0.6436068217764728	0.0039486209840496
FOXD2	61.53414474841617	-0.8515752337073536	0.0493551661287635
FRG2DP	60.514140820815584	-1.3426486978118513	0.0210009348529242
FTH1P1	8.273186335870843	-1.226577674724125	0.0361143898646203
GAD2	25.602994684739866	-0.852850665082977	0.0103994660483252
GALNT11	73.52490325581509	-0.6804232036954243	0.0390710988707538
GALNT14	117.6992075529448	-0.6500469038779764	0.0351265660184599
GGT6	5.449687396889453	-1.0851614068549151	0.0197298683706922
GLE1	103.40421131659632	0.4857784491436246	0.0371558688740375
GNLY	69.63633921062623	0.8840940291309323	0.0444821983538053
GOLGB1	333.4687126180883	0.5849132091282664	0.0223312688544147
GPR153	50.64098131899716	-1.015363686154138	0.0224343855977768
GPR78	33.145997758705015	-0.6418473723697863	0.033025415724647
GRHPR	207.74393855856988	-0.9121066510621152	0.0038606666253982
GTPBP6	152.93788689180477	-0.6844710279048034	0.0380090380231704
GUK1	278.8693891403503	0.6055338578685895	0.0332564851014643
GUSBP5	8.667358821693023	-2.139795577807111	0.0359390926993469
GXYLT1	78.90938978938911	-0.6477065746884878	0.0177350341122774
H2BW2	8.042957342111178	1.2006323434279775	0.0255969440090814
H3C12	13.517333251978975	1.0514394897387198	0.0466671567294912
HARS1	85.5439504486779	0.8264334668397231	0.0461151839536361
HBA1	4705.308881524044	1.1129131401485188	0.0167438552732588
HBA2	4486.124241862895	1.157570715482126	0.0099062473811131
HBB	6409.914477403692	1.0583274212033729	0.0224343855977768
HBM	16.616847197706647	1.077289844726417	0.0487465084785473
HDAC9-AS1	5.87171981998852	1.2771464885491015	0.0472339558103385
HIC1	164.09407974625395	-0.6545355845960238	0.0489117969770301
HIC2	88.54230139229168	-0.6907979919096001	0.026391965214262
HIF1A-AS1	28.326217905839485	-1.6593278022341145	0.0177350341122774
HMGB1P10	11.10559163702473	1.0101896977089644	0.0421981230985155
HMX1	39.02804467102799	-0.8640978423604281	0.0471335308101801
HNRNPA0	164.08049288630275	-0.4812440662883049	0.0483151683134321
HNRNPLP2	61.916091393291296	-1.123103422449489	0.0480465461300893
HOXA10	46.95566959593912	-0.9463338736873584	0.0338628282946704
HOXB3	78.10039450475429	-1.3710425128723798	0.0115816954330559
HOXD-AS2	17.20389963678776	-0.8212263545601975	0.0301132055482106
HS3ST4	42.40859667019803	-0.8852215446467713	0.037423171039763
HS6ST1	40.02624042030071	-0.5579688317630188	0.0456961278875646
HSF4	21.22276333553096	0.680406969842134	0.0480421799578654
HSF5	23.44145586214728	-1.4747661266161114	0.0079182558937526
HTD2	33.106940302613665	1.226581224489333	0.0489937522184718
IARS1	72.36448115884819	0.5144719774918469	0.0419270858152066
IFNG-AS1	53.38409298927097	-0.8149924179712519	0.0295200411193453
IGFBP3	80.10428068767955	-0.6411104442581598	0.0159400078062142
IGHMBP2	224.0930194169545	-0.965133640248079	0.0130708196396352
INSM2	36.68726413699349	-0.7509104237871443	0.0256590911898928
IQCH	17.436293581960534	-0.8381760070799784	0.0305307852646195
JPH3	126.44758548310122	-0.9585219087994732	0.0425606208724836
KCNC3	97.07043833276128	-0.8372771514213647	0.0320904583863911
KCNE1	30.45951816769708	-1.5575209087143762	0.0375952362827864
KCNJ9	27.38200640040749	-0.9058503151685132	0.026391965214262
KCNK16	70.00549761662327	-0.7116991909829982	0.0044526887648975
KCNK2	80.86142335098417	-0.863517019747516	0.0280031166563794
KCNQ1	24.274354474186147	0.6667353324479689	0.0471335308101801
KCTD12	468.1954617826173	-0.7185265340122285	0.0088541256829343
KDR	37.695694980528	0.6890733391516909	0.0397332901002747
KIAA1522	45.33607989595584	-1.2551644482906468	0.0177350341122774
KIF20A	35.28184160990584	-1.091266178280477	0.0114799537159622
KIFC2	130.1655205107206	-1.4062366454569877	0.0025240630356235
KIRREL1	182.85058202355356	-1.211444914745382	0.0068399365833812
KIRREL3-AS3	47.23799116795036	-1.409491294624816	0.0224343855977768
KLHDC8B	163.6126041269336	-1.086680548679268	0.0380847733236961
KLHL1	12.905902663234889	-1.1636848560267532	0.0480835863849897
KLHL14	52.61346342506409	-0.7666605388312097	0.0479622209997322
KLK8	216.87487352325692	0.7415282225783018	0.0344076517884642
KLRD1	138.79171383112433	-0.7972741227133024	0.0262218225133939
KRT224P	15.491548539072015	-1.0269336330047494	0.0480835863849897
KRT5	29.88868260486959	1.2480579578939868	0.0368802343466377
KRTAP19-5	12.621758394865353	-0.9599534386809996	0.0319453943130848
KRTAP5-AS1	11.985432149243316	-1.0958135376474136	0.0427911866959036
LAMA4	650.5898757966264	0.8122293783400104	0.0463658852616184
LARS1	127.37689824151884	0.6283491635765629	0.0312957651107662
LBHD1	13.434042258955584	1.015530770243463	0.0299836589452797
LBX1	36.71263533169541	-0.8468139336463594	0.0177350341122774
LCA5L	7.547525441234219	0.996304228002621	0.0173978523433908
LDB2	33.040125485160466	0.8437413849871437	0.0396596481060135
LDLRAD2	193.14555665980785	-1.3879948818353842	0.0038606666253982
LILRB2	167.2295175642121	-0.9652758585953805	0.0222383289740204
LIMA1	74.25869882174119	0.788416927313632	0.0083598060815275
LIMCH1	132.73204844101872	0.810593759447488	0.0338175665333966
LINC00543	14.369910778840085	-0.7760484178093141	0.0256590911898928
LINC00595	71.69573771595745	-0.9471005909100858	0.0230761081845861
LINC00642	16.09562133396021	-0.858024720458171	0.0277597944281036
LINC00885	14.354677296393348	-0.8360649953025832	0.0177350341122774
LINC00910	9.722712459660851	0.9009010824347332	0.0247396479692895
LINC01060	126.4984667826692	-1.2658004812774328	0.0075492033846498
LINC01173	30.812557359296733	1.7404777969973475	0.0114799537159622
LINC01242	42.85444023079268	-0.9605360588872492	0.0367506879568159
LINC01517	20.74298989097148	0.7893236390735275	0.0295314825561667
LINC01726	12.044096709220517	-1.5573075767357367	0.0012110751084909
LINC01749	68.05266281257367	-1.0610085943068237	0.0068399365833812
LINC01922	43.91300087549696	-1.10002874787328	0.0077609753644217
LINC01933	5.105917961106289	0.9918545230803598	0.0421981230985155
LINC01992	45.93056066220701	-0.9956611009557896	0.0073444546150625
LINC02028	28.54084566312954	-0.758021287853071	0.0437612174004598
LINC02122	22.430317716193944	-1.9964945019399825	0.0033316334539345
LINC02822	32.03357548576509	0.7336896357165447	0.0463658852616184
LINC02904	14.568915992356818	-0.743667482406257	0.0260809312905713
LRP5L	56.1937466001907	-1.1250468152326438	0.0468884192480932
LRRC1	59.37926496866996	-0.8573511004033728	0.0421981230985155
LRRC45	123.3011917768684	-0.6574943824681393	0.0432998845471355
LRRC73	43.872908745704784	-1.472751842367078	0.0230761081845861
LRRIQ4	13.001681599630327	-1.2878196231666732	0.0142193294569633
LRRN2	10.01686265374675	-0.9870681297285429	0.0185933853035994
LTC4S	12.186482422564398	-1.4838984778694315	0.0036281162854531
MACROD1	57.284916723668246	-0.8851196737401716	0.0336532339644973
MAN1B1	30.968236250117968	0.664827910396623	0.0261763938736678
MAP3K4	88.25597133611029	0.6144457228533514	0.0117010148957543
MAP6D1	21.06618114413637	-1.2823121897033274	0.0128698795345722
MAP7D2	52.19209152998671	-0.972211397755656	0.0375952362827864
MARK2P16	5.654798028390472	-1.1566263006094577	0.0169860027726928
MARVELD1	28.06600607737132	-0.6315718393315876	0.0371558688740375
MATN4	73.2543394729975	-1.7498973807125426	0.0035931724575094
MCAM	45.807025050445226	-0.7261794195201062	0.0366619596548157
MCOLN2	64.02782585796741	-0.9251876644670634	0.0360783916533387
MED15P7	51.36940853121133	-1.2218088283961572	0.0299705357172178
METTL24	12.929084233528378	-1.1988006544479004	0.013511719685539
MEX3D	120.52041385400592	-1.1900667597000278	0.0225915330760301
MFSD14C	22.321677772344493	-1.2087676182797955	0.0226511062893475
MGAT3	49.8400572287601	-0.6320353690279459	0.0226511062893475
MGAT4D	17.16291748681604	0.7287507132769059	0.0368802343466377
MIR106B	14.153441151866256	-1.4294470664191308	0.0226511062893475
MIR1234	16.34604787962132	-1.4866995185540766	0.03151372630502
MIR126	42.37900985222548	-1.538049065417442	0.0301132055482106
MIR130B	69.26135551041016	-1.4359654657461731	0.0320904583863911
MIR140	117.79880837564708	-1.370222571595025	0.0130708196396352
MIR145	20.71479743179037	-1.5173695185444644	0.0324996481173942
MIR146A	520.7177426551823	-1.5360089586555126	0.0320904583863911
MIR151A	34.82418097024314	-1.7169742034020727	0.0159780411372757
MIR16-2	35.29358227078321	-1.4549439626365008	0.0441212278076192
MIR181A2	64.67821256694363	-1.335461777384959	0.0397332901002747
MIR197	7.129091642409111	-1.867784302261866	0.0089050472731167
MIR19B1	31.572316811775877	-1.7030264629536815	0.0102870228459388
MIR210	8.909286152209255	-1.7203692913489137	0.0144137360998014
MIR221	52.96582092640138	-1.5613112714814177	0.027944509724843
MIR222	15.777972602427935	-1.5112212266187892	0.0435167841676241
MIR23A	606.4974257188592	-1.4951931948279693	0.0400997579926827
MIR24-1	509.6127430951247	-1.5146093179895317	0.0396596481060135
MIR25	60.93608015360015	-1.3896093510898273	0.0320904583863911
MIR29B2	8.268835805709042	-1.8349445738126973	0.0177415641344549
MIR30E	20.59069004877569	-1.4796807245924022	0.0231541559018443
MIR320A	20.74775391259733	-1.4370788045780971	0.0225883594672109
MIR324	7.624535280454316	-1.5008386205847977	0.0470675432506139
MIR345	8.811972694139689	-1.3530496867616144	0.0368903262863387
MIR361	34.33830776795359	-1.7726313981231008	0.0166814052826519
MIR423	61.13653792788353	-1.4441970136111726	0.0367506879568159
MIR425	17.029466248803665	-1.4495315774359068	0.0471335308101801
MIR4733HG	12.056107501070604	-1.541502074909109	0.017106198547231
MIR484	6.628042173427068	-1.6151614324113004	0.0061061058336588
MIR486-2	97.11563835467088	-1.2818126641372642	0.0077609753644217
MIR574	15.36434591771859	-1.7744109819546117	0.0072212597270408
MIR6126	31.822466748710116	-0.7913865697774541	0.0116758624635082
MIR660	8.626619555544455	-1.8636734678622755	0.0018912943154609
MIR766	7.236548772150854	-1.4505906382987994	0.0359052542921453
MIR92A1	99.09507463411764	-1.4696586211520386	0.0175230257137803
MIR92A2	82.01649164656232	-1.370266656194704	0.0224343855977768
MIR93	98.1904144096907	-1.4519388076053843	0.0318143149708055
MIRLET7B	42.596065728578765	-1.5162178453712758	0.0452105200202005
MIRLET7D	32.05207065139983	-1.6549292657058754	0.0425606208724836
MIRLET7G	10.46493870604634	-2.109553298234096	0.001340036473816
MMP19	7.667082486049432	-1.1504725173195869	0.0224343855977768
MRTO4	77.77030466061282	-1.5799761792136089	0.0106034374549124
MTCO1P22	9.249100457948588	-1.1052900603246747	0.0299692775033852
MTCO1P40	48.82377964010463	-1.552583093497354	0.0116869910535769
MTCO1P53	8.859105979067495	-1.972351306843418	0.0146835732332453
MTCO3P13	7.1955704717771605	-1.5096717477587722	0.0248489556916232
MTCYBP18	49.64527303022987	-2.019790844460576	0.0223312688544147
MTND5P11	44.38494026590955	-1.143987820700996	0.0368802343466377
MTRNR2L11	177.67202797566247	-1.2767050205037962	0.0421981230985155
MTRNR2L13	68.98470308112233	-1.2160207221604755	0.02269361712871
MTRNR2L2	14.697418613993072	-1.5575176475951034	0.0473719283085504
MTUS1	44.90701780777848	0.734047021676166	0.0343930466214473
MUC2	462.2686168700628	-1.8343938222889116	0.0327461752800538
MXI1	241.40004313219467	0.8622173357804714	0.0255969440090814
MYB	28.65357148394389	0.8144826449930915	0.0312957651107662
MYBL1	555.4803963717022	-1.204575928916925	0.0041993698576235
MYRIP	31.646705913857694	1.02806429590226	0.0320904583863911
NAP1L4P3	6.280391821183365	-1.3843061514816375	0.0474927046473998
NDUFB9	72.49264676677505	0.3991332325652653	0.0464444005029053
NECAB2	35.52862591308732	-1.041344334174178	0.033082060638046
NECAP1	33.977358372329846	0.6543843419511916	0.0229035198024025
NEPRO-AS1	68.43829147037245	-1.0489767972212447	0.0068399365833812
NFKB1	193.04723605540093	-0.7781265126173582	0.0025240630356235
NKX2-3	53.26230361317575	-1.607450283274001	0.0163248588227169
NMB	38.03558031471131	-1.6479985088115798	0.0344076517884642
NOMO3	128.8155353746495	0.8142206052768172	0.041379156608538
NOTCH2NLB	15.637170001527071	-1.3118459602115733	0.0330936007965928
NPNT	5.650785400794711	1.2533353149477982	0.0130708196396352
NR0B1	113.23269634566915	-1.2469974137107276	0.0090868091813218
NRL	43.29061766156374	-0.9729816663890072	0.0162871967619401
NT5C3B	18.55899957887292	0.7904645677222628	0.0320904583863911
NTF3	33.264499527298334	-1.971523700660252	0.0033316334539345
NTHL1	36.92938893739038	-1.408245289537931	0.0026897418685572
NUBP2	44.92083496341356	-0.6400615888726222	0.0368802343466377
NUDT16-DT	26.63167245838108	-1.0434413982763295	0.0186845759470713
OR10W1	5.625637763594591	-1.5153480546618685	0.0336532339644973
OR8I1P	144.68805020398707	-1.4721400683457355	0.0020447215765719
PAF1	151.33853228651438	-0.5093763187703145	0.0425606208724836
PARP11	56.7265362412758	1.2406257365857123	0.0106034374549124
PCBP4	138.03906128750583	-0.7657682402279974	0.0228080211435451
PCDH10	77.97500302229007	1.1430421022106247	0.0130708196396352
PCDHB17P	24.10555075220129	-1.005647059884998	0.0256590911898928
PCDHGA9	38.004168680969634	-1.193421589838882	0.0162871967619401
PCSK1N	9.710788454488506	-0.8834374463174022	0.0492939648129847
PDE2A-AS1	8.895396848238159	-1.7393396497606743	0.0077609753644217
PDE4DIP	116.85046433979724	0.4396878569942478	0.0425606208724836
PDGFRB	26.110834158632027	0.6346651837255295	0.0397332901002747
PGBD5	37.56758929533248	-0.9057510690561285	0.0231541559018443
PGLS-DT	21.826105382255623	-1.0857466445722876	0.0382386849756289
PGP	70.42971389779561	-1.1812042492380448	0.0100897720149849
PGRMC2	117.83504238547056	-0.8180852983020342	0.0224343855977768
PHACTR2P1	13.693632951553024	-0.9651007459996856	0.032643098008729
PHIP	400.1288044325979	0.4067529479855491	0.0295645134516155
PIK3C2A	165.0384167190267	0.4135518586049919	0.0432998845471355
PITPNA	267.154050980929	-0.836320588454008	0.037423171039763
PLA2G2C	33.28733028993859	2.162665401493164	0.0346707877504525
PLB1	61.76917097074093	0.5875085605469572	0.0231541559018443
PLEKHM2	192.7473235826158	-0.546704127137215	0.0403088081036167
POLD2	62.06995462632956	-0.6928148843211197	0.0344076517884642
POLD4	66.35584866580982	0.5799297257403359	0.0297490788762681
POMK	55.53986945628902	0.8181317860880792	0.0320750216979147
PPARG	34.68088920477319	0.9119260164683606	0.0167438552732588
PPP1R12A-AS2	12.627350406288684	-1.1069905220994791	0.0376174654935872
PPT2	29.6591443396694	1.2524333527766969	0.0368802343466377
PRCP	30.69665942570416	0.7413318185578286	0.0320750216979147
PRDM10-DT	15.19344312894261	-0.9810611498522566	0.0388120715965229
PRICKLE1	129.52430502264133	-1.357787140254222	0.001661390185772
PRLR	30.645025539584644	0.900426931307269	0.0409411283707821
PRPF31	344.3958769792875	-0.916249964805395	0.0023626722667971
PRR12	217.6608105613696	-0.477978914200366	0.0259011371514313
PRSS41	11.153322946917184	-1.7411312658161109	0.0231541559018443
PSTPIP1	108.40302291576	0.6828526492644262	0.0451501245075431
PTPRB	34.114617948005915	0.5884943653049379	0.0335108070441244
RAB42	21.81749992720324	-1.447572009031184	0.0092745294553895
RAB5IF	30.499137442235217	-0.6444468471271809	0.0487465084785473
RASIP1	69.15867521295874	-0.7729479718271695	0.0403088081036167
RASSF10	17.10009743502924	-0.8719827956334576	0.0425606208724836
RBM14-RBM4	9.7335257750472	1.101473209835219	0.0123690386014905
RCBTB2	20.369156537015183	0.7309152943718734	0.0274947528687135
REC114	79.92933312973342	1.0284107247091596	0.0231541559018443
RGS5-AS1	8.610591176308034	1.4676416902069185	0.0413453784006771
RGS7	285.81082243551595	-1.297494158579748	0.0012091012662954
RGS9BP	107.71894148506802	0.7918381001450421	0.0255969440090814
RN7SK	225.24005900762492	1.1789505677004073	0.0382831168034877
RN7SL169P	18.150463965996344	-1.1598807464475709	0.0154018253151942
RN7SL197P	15.614184270654116	-1.127882642781468	0.0367506879568159
RN7SL280P	8.460527980529578	-1.585591003146967	0.0224343855977768
RN7SL408P	39.17986627541533	-0.9898160854433976	0.0474927046473998
RN7SL481P	24.4548264061977	-1.0323739500450653	0.0425606208724836
RN7SL538P	6.692812593600854	-1.3336986547024308	0.0413949250931587
RN7SL563P	21.88593466201795	-1.1222337048979223	0.0471335308101801
RN7SL5P	13965.248839055914	1.0114271811059707	0.046733029524516
RN7SL70P	7.41653913884064	-1.2893172558357056	0.040314480558716
RN7SL792P	28.40025530248109	-1.307736124914192	0.0427911866959036
RN7SL833P	7.408240966536795	-1.395528270827909	0.0476790901297562
RNA5-8SP4	14.881389460504865	-1.1717954069425702	0.0231541559018443
RNA5SP113	6.667289395876273	-1.036793924658763	0.0400997579926827
RNA5SP122	65.43562664881432	-0.8767830751735082	0.037018870006431
RNA5SP152	23.072541575767367	-0.717083684437332	0.0463658852616184
RNA5SP19	52.79427994058941	-0.8028296181390104	0.006738644267588
RNA5SP215	73.33852731130607	-0.9093978265726492	0.0231541559018443
RNA5SP219	17.66676681791778	-1.0503900994620985	0.009139182438238
RNA5SP221	28.80688441027447	-0.8211051757250863	0.0173978523433908
RNA5SP224	30.593679744930867	-0.8698703581467848	0.0320904583863911
RNA5SP242	337.4039123121844	-0.8393182912407646	0.0197298683706922
RNA5SP262	114.25489989021784	-1.096940924174301	0.0109359844430411
RNA5SP267	66.29324813660836	-0.6713430130342414	0.0264724133457643
RNA5SP277	12.949099481992665	-1.3219498811902997	0.0395671053522365
RNA5SP283	73.0079497425215	-0.9142254058730966	0.0130708196396352
RNA5SP284	40.35086975187383	-1.032149943169217	0.0033316334539345
RNA5SP288	53.2219610088584	-1.2879767572055525	0.0155630721006858
RNA5SP302	35.846253396435685	-1.1733283460609685	0.0077609753644217
RNA5SP338	33.01808292016935	-1.0468552432889988	0.0050958321413728
RNA5SP353	64.58968929139897	-0.9522701663628974	0.0317337438567291
RNA5SP382	26.76881454237424	-0.7425163568217281	0.0496756409071928
RNA5SP42	19.19985240853423	-0.9984785618364164	0.0490698193711863
RNA5SP422	5.841248071013978	-1.2119547256385628	0.0441125881927232
RNA5SP450	46.19544554404023	-1.0147829572179172	0.0039867212468888
RNA5SP513	23.194294665773096	-1.1582679214381584	0.0425606208724836
RNA5SP519	39.83750710868666	-0.8397828564686302	0.049420877281632
RNA5SP77	73.57685664013137	-0.7928256589775449	0.0299705357172178
RNF103	217.9968773296948	-0.8048245678341985	0.0286562299908177
RNU1-11P	17.512715398560974	-2.187977730999324	0.0299836589452797
RNU1-19P	19.026009151977146	-1.8376552920596072	0.0482400835194117
RNU1-22P	138.53952003912244	-1.8899485335363129	0.037018870006431
RNU1-98P	95.19721447691644	-1.7509559882371082	0.0197541859521249
RNU11	1116.5881963758204	2.807081874410109	0.0081716279712429
RNU12	218.81405360745512	-0.7276869157120275	0.0479622209997322
RNU6-140P	57.12874064543436	-1.7645036910640337	0.0231541559018443
RNU6-9	31.77793462373466	4.476054886172146	0.0033316334539345
RNVU1-14	24.354509144974497	-2.4223713192349736	0.0020853983863336
RPL17-C18orf32	129.35233429307704	1.131054651921235	0.0109359844430411
RPL19P14	42.87010421578083	-1.3936072478822144	0.041379156608538
RPL36A-HNRNPH2	124.0207942214736	1.0938913333065168	0.0072276286312564
RPL3L	11.115596507765964	-0.9801661204109466	0.0479980466634432
SAPCD2	20.546972124562	-0.9030212864711428	0.0077609753644217
SCARF2	105.65608712020897	-0.868901791703105	0.0166814052826519
SCARNA17	180.5715382757853	0.7995414714263464	0.0324197982185239
SCN2B	20.748910528935312	-1.0936138821297556	0.0079627946621549
SCNN1G	22.59014768324553	-0.8272536071289728	0.0177350341122774
SEC1P	31.504332578024545	-0.9401920154398804	0.0224343855977768
SERINC2	91.1694302756429	-0.9378598525536602	0.0461347926993277
SERP2	15.61434956418494	-1.5961245095591774	0.0262794267982115
SEZ6	55.8664291765565	1.0065092005341387	0.0330936007965928
SH3D19	37.236401380102855	1.0943414682882358	0.0089050472731167
SH3PXD2B	42.28512641159658	-0.6716880125491456	0.0224343855977768
SHANK1	144.00285666078176	-0.8724388282525244	0.0318143149708055
SHANK2-AS1	13.687950050193034	-1.4168940969790913	0.0190636703235379
SHC4	60.45339627317543	-1.065544741847792	0.0033316334539345
SHISA8	154.68556809399325	-0.9284723222391752	0.0112578449573565
SIGIRR	26.22358181585828	0.6459819989320789	0.0344076517884642
SIGLEC5	51.873485688056704	-0.8128464342943444	0.0248489556916232
SIPA1L3	282.17095141584497	-0.7847433561323504	0.0421981230985155
SIX5	45.76137255747868	-1.219826985594775	0.0313613232241598
SLC18A3	81.21781638923093	-1.4826632352134996	0.0018912943154609
SLC25A21	12.149989273840765	0.8886691257655013	0.0295200411193453
SLC25A52	7.940948141137123	-1.134151211237227	0.0216838056695336
SLC35F3	21.66528851169112	-0.8550391754106128	0.0487465084785473
SLC35F4	170.90350082635877	-0.934592836874672	0.0122781421497717
SLC3A1	252.08957420295184	-1.829838299470926	0.0068399365833812
SLC9A2	29.381305038042363	-1.0326071906056338	0.0037194090138774
SLC9A3P3	25.837153248453447	-0.7705706252751565	0.0216838056695336
SMIM20	64.37239900995459	-1.7740756011611745	0.0018912943154609
SMIM32	28.162946681449533	-0.797926933177875	0.0425606208724836
SMIM8	52.76441776293818	-1.1632574246212402	0.0361390790419368
SNAP47-AS1	412.47234914547	-1.0576568802242092	0.0144137360998014
SNCA-AS1	18.212107414052724	-0.8973639448669013	0.0394401004988816
SNHG4	35.8217846955284	-0.8854948832323205	0.0269405305459613
SNHG8	40.42909871433581	0.7417143282868515	0.0116869910535769
SNORD3A	212.976930050361	-1.7448207169917542	0.0252014726181918
SNX29P1	5.515458897218843	1.710238591464908	0.037423171039763
SOCS2	96.11358990274375	-0.671407538599267	0.0343930466214473
SP8	37.10194385303953	-1.078098634522088	0.0324197982185239
SPACA6-AS1	21.39864685001191	-0.6900301938411463	0.0300438331132534
SPAG1	176.0052578883649	-0.9993204917162846	0.0444821983538053
SPAG16	70.94747593430301	-1.0622972210752235	0.0082623920028137
SPSB4	306.5335991180231	-1.0111775050599192	0.0400997579926827
SRF	121.24279442258523	-0.4465436730880193	0.0404982464439594
SSC5D	37.74336147954739	-1.0630158459240917	0.0038606666253982
SSUH2	11.863340270673524	1.090605941917379	0.0344076517884642
STAG3L4	6.78246649604692	1.1345689133974357	0.02269361712871
STUM	54.01121791599969	-0.7285585635939203	0.0320904583863911
SYCP3	42.2490197778464	-0.8537030499910087	0.044913329238061
SYT7	121.42583694031688	-0.8959186044388815	0.0472339558103385
TAPT1-AS1	12.678136104260211	-1.4305945741314898	0.0256590911898928
TCF15	48.45260600456205	-1.445309139207689	0.0105732550597535
TCF3P1	20.013625331217177	-0.9915124330607656	0.019916738910767
TDGF1P7	6.108487766280854	3.912801721157271	0.0243508706795677
TEDC2-AS1	21.820246527546203	-0.8319678472287656	0.0414246636503759
TET3	238.3935009251895	-0.7949291390916551	0.0061061058336588
TEX261	43.82333654247104	-0.7641257985147538	0.0312957651107662
TGM7	9.671516911705426	-1.4369959108448749	0.0114763464535337
THEGL	15.036209403117642	-1.4389177283546246	0.0224343855977768
TIAM2	103.97763046012324	-0.6941673459531305	0.0335108070441244
TLCD4-RWDD3	3.4438058056616367	2.1980203657371127	0.0220012898660713
TMEM120B	34.53945602873506	-0.711512538121161	0.027944509724843
TMEM134	182.342356047212	-0.8853226008908305	0.0388995056952179
TMEM144	16.909648878466268	-0.9230737476341576	0.0231541559018443
TMEM185B	27.163485682993883	-1.1670702012224123	0.0012110751084909
TMEM240	26.29919527712696	-1.206594923466001	0.0088541256829343
TMEM271	108.8430363810037	-1.0670278383884189	0.0299705357172178
TMEM63C	93.63974219818222	-1.1095136245921011	0.0295645134516155
TMEM74	30.46032285775445	-1.429433359880676	0.0222975547392485
TMEM88B	20.046463505556225	-1.093884974370763	0.0116758624635082
TMPRSS6	36.005304491572744	-1.083832154386155	0.0223312688544147
TNFRSF12A	11.848467181154144	-1.1103059426907915	0.0151473887710607
TNK2	417.51168934459406	-0.7708157673662667	0.0231541559018443
TNNI3	61.711001725068826	-0.7064867734811915	0.0144388176353231
TPPP	34.962716710379325	-0.77502112649047	0.0344076517884642
TRIM36	11.0472423821616	0.7107687595189249	0.0425606208724836
TRPV4	26.025731979567105	-0.643428583037273	0.0468757053749259
TSC2	122.95898857105588	0.526120716199739	0.0421981230985155
TSNAX-DISC1	11.02247402453678	2.146420508060465	0.0036281162854531
TSPEAR	30.863664970505525	-0.7982828938742624	0.0320904583863911
TTC28-AS1	168.6418523165873	0.7077203762703764	0.0425606208724836
TTC34	73.23281431411304	-1.1184608418322093	0.0165294818416158
TWIST1	11.263568162705337	-1.295247665830553	0.003396675509812
UBE2M	82.53082022807061	-0.6279335401696515	0.0073444546150625
UBE2Z	127.44574808552048	-0.4267072453264749	0.0421558964989511
UBQLN1-AS1	9.898671131386823	-1.3599220102466714	0.0368802343466377
UNC13C	50.78937786020511	-0.7172068095056124	0.0295200411193453
UNC80	103.37875045287112	-0.8775921843916589	0.0027473111620422
UNC93B1	150.05443895611984	-1.097266356202366	0.0089050472731167
UPB1	42.32016587083713	-1.3374020226603076	0.0130708196396352
USP30	148.39601084725965	-1.0412957742773212	0.0401499735518878
VDAC1P8	9.933737431449895	1.623374401618276	0.0300438331132534
VSTM2A	107.33983234051236	-0.9660011669511382	0.0167438552732588
VTCN1	28.27900863942908	-0.9175760087943732	0.0086432556026555
WBP2P1	10.963298112997762	-0.9068219698534792	0.0414452145141158
WNT7A	105.08163022161176	-0.8248141206376293	0.0163248588227169
WSCD2	55.67443290476101	-0.9881216358711482	0.0461347926993277
XGY2	11.39608758265241	1.432884440245258	0.0122162981242649
ZBP1	182.5337363448395	0.8784466891228131	0.0366619596548157
ZBTB7C	34.365816933862035	-0.8365383829128691	0.0114799537159622
ZC3H4	312.59305785293805	-0.38414697680824	0.0463658852616184
ZIC2	82.69411454437291	-0.9564554940136782	0.0480829606986874
ZMYND19	38.7213611970841	-0.6795504649938185	0.0300438331132534
ZNF205	269.58345478146583	-1.2631271709684115	0.0444821983538053
ZNF25	99.67898466848004	0.5343742138482842	0.0355110372210859
ZNF419	17.705998213124374	0.8296492036822677	0.0476790901297562
ZNF446	50.755858736122285	-1.5026355575601902	0.001340036473816
ZNF528-AS1	25.405874836594773	-0.9722860104425244	0.0162871967619401
ZNF529-AS1	90.2209396415492	0.893532066319303	0.0197765733255407
ZNF620	19.55824307433311	-1.2128726405555983	0.0083598060815275
ZSCAN2	20.55485805611094	0.7171503928206812	0.0360783916533387
