## Supplementary Table 6 for "Deep Profiling of EV Long RNAs Reveals Biofluid-Specific Transcriptomes and Splicing Landscapes"

gene_name	baseMean	log2FoldChange (PD/Healthy)	padj
GPR146	49.46314201556326	1.22520038575757	0.0329613060912422
HOXC12	14.436929578048968	-2.659245984284945	0.0301554914032653
HS3ST4	56.68694209349048	-3.1246122301239048	0.0045255811277358
IL17D	12.076262548039873	-2.219376787917718	0.0429750998775506
KCNA7	46.553813369157815	-2.0170819451429254	0.0304264149617051
MAP3K4-AS1	28.14666966602936	-2.143387012994419	0.0429750998775506
MYOM3	15.889877593198197	1.8676116247391028	0.0304264149617051
NTRK3	42.30170274356651	-2.10381821141313	0.0205098456088964
POU3F2	28.75103150129977	-2.248531162599249	0.0367586713390225
