## Supplementary Table 7 for "Deep Profiling of EV Long RNAs Reveals Biofluid-Specific Transcriptomes and Splicing Landscapes"

gene_name	baseMean	log2FoldChange (PD/Healthy)	padj
NRXN1	254.68983018453085	-1.7490537206129044	0.0267859362407718
POU3F2	110.7999545581013	-1.9513454602892617	0.0146972091863081
PPP2R2B	627.4732159543652	1.526838816783848	0.0067904241208245
SPTBN2	119.2358718248007	2.029199536611817	0.0365807612665547
STUM	179.40694994231376	-1.5341817605054384	0.0377854733072161
