## Supplementary Table 8 for "Deep Profiling of EV Long RNAs Reveals Biofluid-Specific Transcriptomes and Splicing Landscapes"

gene_sv_id	chr	FDR	IncLevelDifference	event_id_long
TSPOAP1-AS1_A3SS_JC_1116	chr17	0.0150286876904547	0.11	chr17:+:A3SS_JC:58351734:58351914:58351743:58351914:58337447:58337679
MINK1_A3SS_JC_1302	chr17	0.0129988100660466	0.107	chr17:+:A3SS_JC:4891455:4891716:4891515:4891716:4890950:4891124
CREBBP_A3SS_JC_2062	chr16	0.0352359537787533	-0.01	chr16:-:A3SS_JC:3751725:3751836:3751725:3751806:3757287:3757376
CPPED1_A3SS_JC_2071	chr16	0.0281192626618563	0.042	chr16:-:A3SS_JC:12663486:12665115:12663486:12665020:12781184:12781403
SCFD1_A3SS_JC_2593	chr14	0.0044592675669154	0.03	chr14:+:A3SS_JC:30673923:30673997:30673930:30673997:30673256:30673347
CANX_A3SS_JC_3228	chr5	0.0423767425639537	0.018	chr5:+:A3SS_JC:179724656:179724783:179724662:179724783:179723659:179723779
SNRPN_A3SS_JC_3605	chr15	0.0281192626618563	-0.063	chr15:+:A3SS_JC:24974310:24974456:24974386:24974456:24967931:24968082
CDC42_A3SS_JC_3813	chr1	0.0191051951855608	-0.01	chr1:+:A3SS_JC:22091395:22092942:22091427:22092942:22086668:22086866
PRELID1_A3SS_JC_4646	chr5	0.0050452238004109	-0.038	chr5:+:A3SS_JC:177306421:177306949:177306454:177306949:177306097:177306176
RPS15A_A3SS_JC_4950	chr16	0.040545736538097	0.02	chr16:-:A3SS_JC:18788062:18788159:18788062:18788142:18788980:18789118
SLTM_A3SS_JC_5599	chr15	5.173235246848044e-07	0.252	chr15:-:A3SS_JC:58916934:58917020:58916934:58916999:58921445:58921584
MFN2_A3SS_JC_5927	chr1	0.0281192626618563	0.017	chr1:+:A3SS_JC:11981969:11982114:11981973:11982114:11980214:11980484
ANK1_A3SS_JC_6801	chr8	7.96354681931316e-05	0.106	chr8:-:A3SS_JC:41672353:41672529:41672353:41672426:41684543:41684690
ANK1_A3SS_JC_6802	chr8	6.64885781332809e-06	0.097	chr8:-:A3SS_JC:41672353:41672912:41672353:41672426:41684543:41684690
RPL11_A3SS_JC_7235	chr1	0.0065344999023038	0.001	chr1:+:A3SS_JC:23694659:23695908:23695797:23695908:23693806:23693913
ACTB_A3SS_JC_9868	chr7	0.0281192626618563	0.012	chr7:-:A3SS_JC:5529534:5529733:5529534:5529663:5530523:5530601
ACTB_A3SS_JC_9869	chr7	0.0090403649235051	0.015	chr7:-:A3SS_JC:5529534:5529684:5529534:5529663:5530523:5530627
IMPDH1_A3SS_JC_9896	chr7	0.0078446143990524	-0.018	chr7:-:A3SS_JC:128400094:128400204:128400094:128400182:128400332:128400536
EIF3E_A3SS_JC_11107	chr8	0.0090403649235051	0.04	chr8:-:A3SS_JC:108239957:108240098:108239957:108240075:108241798:108241913
MRTFA_A5SS_JC_80	chr22	0.0008373022632224	0.101	chr22:-:A5SS_JC:40463220:40463286:40463242:40463286:40435498:40435554
TGFB1_A5SS_JC_284	chr19	0.0032715816912133	-0.047	chr19:-:A5SS_JC:41332039:41332281:41332127:41332281:41330914:41331210
RPL13A_A5SS_JC_300	chr19	0.0385398440073363	0.005	chr19:+:A5SS_JC:49490474:49490600:49490474:49490576:49490778:49490864
POLR2E_A5SS_JC_421	chr19	0.0385398440073363	0.075	chr19:-:A5SS_JC:1093903:1095375:1095258:1095375:1091791:1091907
CLEC16A_A5SS_JC_1296	chr16	0.0149901867388796	0.097	chr16:+:A5SS_JC:11003073:11003305:11003073:11003257:11020192:11020325
RACK1_A5SS_JC_2060	chr5	0.0399625518370392	0.011	chr5:-:A5SS_JC:181242169:181242345:181242173:181242345:181241491:181241639
FIP1L1_A5SS_JC_5473	chr4	0.0353539899970875	-0.069	chr4:+:A5SS_JC:53452919:53453142:53452919:53453133:53458652:53458790
RPS20_A5SS_JC_7312	chr8	0.0379292473995452	0.009	chr8:-:A5SS_JC:56074253:56074510:56074380:56074510:56074059:56074159
WNK1_A5SS_JC_7549	chr12	4.99113730787992e-07	0.089	chr12:+:A5SS_JC:890452:890513:890452:890510:894561:894635
PSMD4_A5SS_JC_7869	chr1	0.0008373022632224	-0.024	chr1:+:A5SS_JC:151266003:151266121:151266003:151266112:151266307:151266439
NAP1L1_A5SS_JC_8529	chr12	1.169304660208912e-06	0.03	chr12:-:A5SS_JC:76059776:76059878:76059797:76059878:76056032:76056161
MAP2K4_MXE_JC_572	chr17	0.0050939008926562	0.167	chr17:+:MXE_JC:12054888:12054991:12081355:12081530:12020869:12021001:12095574:12095694
TTBK2_MXE_JC_855	chr15	0.0269384290764381	-0.114	chr15:-:MXE_JC:42817031:42817097:42827927:42828032:42811687:42811780:42829937:42830078
TRPM7_MXE_JC_928	chr15	0.0269384290764381	0.12	chr15:-:MXE_JC:50586391:50586488:50589591:50589656:50583023:50583156:50591910:50592038
UBE2Q2_MXE_JC_951	chr15	0.0055919718860747	0.043	chr15:+:MXE_JC:75854385:75854487:75868950:75869010:75843306:75843846:75873427:75873568
MAP3K7CL_MXE_JC_1172	chr21	0.0151174221188975	0.045	chr21:+:MXE_JC:29149188:29149250:29159940:29160056:29145558:29145707:29174711:29175219
TAB2_MXE_JC_1313	chr6	0.0050939008926562	-0.087	chr6:+:MXE_JC:149369908:149370099:149378017:149379518:149317711:149318015:149397603:149397764
CD48_MXE_JC_1621	chr1	0.0014622823731398	0.095	chr1:-:MXE_JC:160681201:160681468:160684886:160685189:160678745:160679131:160711681:160711822
PRPS2_MXE_JC_1774	chrX	0.0022296245786709	0.15	chrX:+:MXE_JC:12810021:12810146:12819506:12819680:12809233:12809332:12820643:12820803
PRUNE1_MXE_JC_2723	chr1	0.0271717466286852	-0.037	chr1:+:MXE_JC:151018556:151018669:151024610:151024795:151017811:151017904:151025514:151025673
EPB41_MXE_JC_3307	chr1	0.0269384290764381	-0.141	chr1:+:MXE_JC:29064981:29065158:29097806:29097935:29053103:29053312:29109335:29109437
RNF4_MXE_JC_3415	chr4	0.0456933150017054	-0.179	chr4:+:MXE_JC:2497006:2497121:2500658:2500738:2490336:2490502:2511955:2511965
PPP4R3B_MXE_JC_3836	chr2	0.0269384290764381	0.085	chr2:-:MXE_JC:55564901:55565041:55568193:55568363:55564312:55564497:55573618:55573777
TPM1_MXE_JC_3841	chr15	0.0038462199679106	-0.041	chr15:+:MXE_JC:63061197:63061273:63061712:63061788:63060868:63060939:63062214:63062277
TRIM58_MXE_JC_4069	chr1	0.0271717466286852	0.085	chr1:+:MXE_JC:247860616:247860712:247864704:247864935:247857186:247857666:247867844:247867867
CALM2_MXE_JC_4151	chr2	0.033579638640018	0.054	chr2:-:MXE_JC:47162285:47162392:47162518:47162662:47161722:47161858:47170733:47170764
SEPTIN2_MXE_JC_4207	chr2	0.0143360828780396	0.066	chr2:+:MXE_JC:241324215:241324241:241324408:241324662:241315945:241315982:241325992:241326113
FOXN2_MXE_JC_4557	chr2	0.0253237852501654	0.108	chr2:+:MXE_JC:48346200:48346751:48359046:48359147:48314636:48314814:48362642:48362707
FOXN2_MXE_JC_4558	chr2	3.998651687540169e-08	0.103	chr2:+:MXE_JC:48346200:48346751:48362642:48362707:48314636:48314814:48373291:48373328
FCHSD2_MXE_JC_4675	chr11	0.0038462199679106	0.084	chr11:-:MXE_JC:72889828:72889945:72902542:72902638:72887469:72887574:72921827:72921950
AP2M1_MXE_JC_5461	chr3	0.0143360828780396	0.038	chr3:+:MXE_JC:184176950:184177067:184178856:184180650:184174854:184174959:184180848:184180984
UBAP2_MXE_JC_6238	chr9	0.0269384290764381	-0.015	chr9:-:MXE_JC:33996222:33996333:34011626:34011664:33988972:33989126:34017049:34017189
UBAP2_MXE_JC_6239	chr9	0.0263658002266103	-0.015	chr9:-:MXE_JC:33996222:33998864:34011626:34011664:33988972:33989126:34017049:34017189
PICALM_MXE_JC_6378	chr11	0.0002279550600201	0.212	chr11:-:MXE_JC:86026291:86026367:86031468:86031611:86023415:86023541:86068650:86068733
HNRNPM_MXE_JC_6431	chr19	0.0255606791980847	0.055	chr19:+:MXE_JC:8455404:8455574:8463496:8463504:8444766:8445111:8463592:8463686
FBXO7_MXE_JC_6669	chr22	0.0050939008926562	0.037	chr22:+:MXE_JC:32479132:32479275:32483896:32484124:32475236:32475398:32485067:32485209
NCOA4_MXE_JC_6745	chr10	0.0165076886374261	0.141	chr10:-:MXE_JC:46009410:46009551:46010222:46011206:46005087:46006597:46012882:46013026
NAP1L1_MXE_JC_6993	chr12	0.0405228668427807	-0.009	chr12:-:MXE_JC:76060137:76060279:76074202:76074239:76059797:76059878:76083832:76084094
PFDN5_MXE_JC_7017	chr12	0.0271717466286852	0.019	chr12:+:MXE_JC:53296218:53296275:53296429:53296551:53295838:53295941:53297849:53297924
ARHGAP45_RI_JC_316	chr19	0.0461443941776512	0.085	chr19:+:RI_JC:1080254:1080547:1080254:1080379:1080463:1080547
RPL13A_RI_JC_386	chr19	3.661858366556544e-05	0.009	chr19:+:RI_JC:49489849:49490864:49489849:49490576:49490778:49490864
U2AF1L4_RI_JC_421	chr19	0.0411472539088834	-0.163	chr19:-:RI_JC:35744069:35744421:35744069:35744145:35744322:35744421
RPL13_RI_JC_1412	chr16	0.0145541987551294	0.009	chr16:+:RI_JC:89561226:89561751:89561226:89561368:89561577:89561751
MT2A_RI_JC_1489	chr16	0.0482156104477036	0.02	chr16:+:RI_JC:56608583:56609057:56608583:56608683:56608991:56609057
RPL4_RI_JC_1615	chr15	0.0038820851644145	0.031	chr15:-:RI_JC:66503057:66503529:66503057:66503164:66503357:66503529
RACK1_RI_JC_2307	chr5	0.0070461227299954	0.007	chr5:-:RI_JC:181241491:181242345:181241491:181241639:181242173:181242345
RPLP1_RI_JC_3700	chr15	0.0038820851644145	0.01	chr15:+:RI_JC:69453646:69455287:69453646:69453721:69455169:69455287
DEDD_RI_JC_3754	chr1	0.0150635816638401	0.071	chr1:-:RI_JC:161124137:161124526:161124137:161124210:161124413:161124526
ARHGAP30_RI_JC_3758	chr1	0.0061685741902914	0.034	chr1:-:RI_JC:161052625:161053385:161052625:161052797:161053257:161053385
UBC_RI_JC_3945	chr12	0.0050256083393842	0.093	chr12:-:RI_JC:124911645:124913774:124911645:124912180:124913320:124913774
CELF2_RI_JC_4024	chr10	0.0001989934195228	0.038	chr10:+:RI_JC:11328925:11334358:11328925:11329097:11330455:11334358
RELA_RI_JC_4079	chr11	0.0017720720379385	0.053	chr11:-:RI_JC:65661936:65662205:65661936:65662088:65662178:65662205
FLII_RI_JC_4232	chr17	0.0023077467141624	0.117	chr17:-:RI_JC:18245554:18246062:18245554:18245660:18245743:18246062
ACTN1_RI_JC_4624	chr14	0.000847016916534	-0.014	chr14:-:RI_JC:68877081:68879069:68877081:68877240:68878988:68879069
JTB_RI_JC_4744	chr1	0.0002568779464828	0.047	chr1:-:RI_JC:153976692:153977013:153976692:153976775:153976975:153977013
RPL11_RI_JC_5027	chr1	0.0343262170963976	0.008	chr1:+:RI_JC:23694659:23695908:23694659:23694791:23695797:23695908
CIRBP_RI_JC_5296	chr19	1.65878039104635e-06	0.031	chr19:+:RI_JC:1270927:1271467:1270927:1271036:1271139:1271467
RPL10A_RI_JC_5438	chr6	0.0061685741902914	0.017	chr6:+:RI_JC:35468798:35469027:35468798:35468873:35468946:35469027
RPL7A_RI_JC_5472	chr9	0.0046553728797488	0.011	chr9:+:RI_JC:133350239:133350727:133350239:133350319:133350596:133350727
RPS11_RI_JC_5672	chr19	0.0001630523382307	0.012	chr19:+:RI_JC:49497193:49497595:49497193:49497325:49497519:49497595
RPS11_RI_JC_5675	chr19	0.0067321995108749	0.008	chr19:+:RI_JC:49497193:49498046:49497193:49497595:49497916:49498046
ADAR_RI_JC_5880	chr1	1.65878039104635e-06	0.085	chr1:-:RI_JC:154601040:154602626:154601040:154602248:154602384:154602626
FMR1_RI_JC_6176	chrX	0.0235999356853986	0.045	chrX:+:RI_JC:147943130:147945051:147943130:147943326:147944952:147945051
IFITM2_RI_JC_6942	chr11	0.0235999356853986	-0.041	chr11:+:RI_JC:309012:309395:309012:309184:309252:309395
RPL17_RI_JC_6981	chr18	0.00614022054016	-0.128	chr18:-:RI_JC:49491531:49491833:49491531:49491584:49491735:49491833
ARL6IP4_RI_JC_7546	chr12	0.0117029714013493	0.033	chr12:+:RI_JC:122981128:122981879:122981128:122981299:122981594:122981879
ARL6IP4_RI_JC_7547	chr12	0.0311354773122877	0.016	chr12:+:RI_JC:122981956:122982538:122981956:122982074:122982468:122982538
DBNL_RI_JC_7783	chr7	0.0075798630047514	0.025	chr7:+:RI_JC:44057781:44058280:44057781:44057859:44058128:44058280
BSG_RI_JC_7998	chr19	0.0245459273762472	0.026	chr19:+:RI_JC:580378:580782:580378:580461:580645:580782
RPS2_RI_JC_8110	chr16	4.8438489885672e-08	0.018	chr16:-:RI_JC:1962496:1963256:1962496:1962909:1963148:1963256
TMSB4X_RI_JC_8647	chrX	0.0	0.054	chrX:+:RI_JC:12975109:12976361:12975109:12975168:12976245:12976361
TUBA1A_RI_JC_9035	chr12	0.0046553728797488	-0.046	chr12:-:RI_JC:49186309:49186833:49186309:49186458:49186610:49186833
RBX1_SE_JC_916	chr22	0.0002038308299932	0.06	chr22:+:SE_JC:40967798:40967884:40964046:40964117:40972475:40973309
DNM2_SE_JC_1874	chr19	0.0019372903601456	-0.019	chr19:+:SE_JC:10808568:10808580:10805915:10805967:10812263:10812377
GMFG_SE_JC_2661	chr19	0.0472678273591447	0.016	chr19:-:SE_JC:39329543:39329626:39328358:39329073:39333076:39333126
POLR2E_SE_JC_3258	chr19	0.0004609854994331	0.033	chr19:-:SE_JC:1093903:1094078:1091500:1091907:1095258:1095354
ZFAS1_SE_JC_3685	chr20	0.0020123162156311	0.042	chr20:+:SE_JC:49280484:49280570:49279103:49279208:49289044:49289260
RTF2_SE_JC_3703	chr20	0.0001870304810175	-0.06	chr20:+:SE_JC:56516934:56516989:56513314:56513428:56517105:56517201
PSTPIP2_SE_JC_4304	chr18	0.0155084357058297	0.109	chr18:-:SE_JC:46024608:46024686:46015902:46015937:46039946:46040047
VRK3_SE_JC_5295	chr19	0.0166941372945117	-0.078	chr19:-:SE_JC:50009235:50009385:50007568:50007826:50016023:50016163
RNASEK_SE_JC_5760	chr17	0.0179137549085598	-0.028	chr17:+:SE_JC:7013318:7013516:7012460:7012761:7013665:7013742
ATP5PD_SE_JC_5802	chr17	0.0143297807769257	0.053	chr17:-:SE_JC:75040091:75040163:75039208:75039271:75042180:75042277
YWHAE_SE_JC_5910	chr17	0.023980613124389	0.012	chr17:-:SE_JC:1354210:1354347:1344274:1345499:1400046:1400206
GGA3_SE_JC_6204	chr17	0.0194905508805532	0.123	chr17:-:SE_JC:75243062:75243258:75242883:75242911:75243446:75243570
CALCOCO2_SE_JC_6399	chr17	0.0086786116302012	0.039	chr17:+:SE_JC:48849251:48849377:48848208:48848455:48851088:48851124
UNC13D_SE_JC_6451	chr17	0.0006100940561984	0.061	chr17:-:SE_JC:75840017:75840110:75839838:75839942:75840224:75840304
LUC7L3_SE_JC_7124	chr17	0.0046209815362957	-0.054	chr17:+:SE_JC:50738136:50738199:50736959:50737026:50740305:50740345
LUC7L3_SE_JC_7126	chr17	0.0002592225991041	-0.058	chr17:+:SE_JC:50738140:50738199:50736959:50737026:50740305:50740345
PACSIN2_SE_JC_8324	chr22	5.7939058601633e-05	-0.052	chr22:-:SE_JC:42912020:42912157:42893456:42893613:43015020:43015098
HMOX2_SE_JC_9009	chr16	0.0032487237397353	0.069	chr16:+:SE_JC:4483636:4483738:4476411:4476487:4505483:4505610
UBE2Q2_SE_JC_11203	chr15	0.0223683822138263	0.033	chr15:+:SE_JC:75876186:75876271:75873427:75873568:75877960:75878021
HNRNPC_SE_JC_11846	chr14	0.009243944472776	-0.058	chr14:-:SE_JC:21263666:21263829:21263310:21263336:21269297:21269406
NUMB_SE_JC_12077	chr14	0.011513936825174	0.117	chr14:-:SE_JC:73366896:73366981:73355625:73355766:73409936:73410068
NUMB_SE_JC_12082	chr14	9.499666775426656e-09	0.056	chr14:-:SE_JC:73409936:73410068:73366896:73366981:73458492:73458522
FBXL3_SE_JC_13691	chr13	0.0155084357058297	-0.058	chr13:-:SE_JC:77021512:77021861:77018599:77018722:77026826:77027159
FBXL3_SE_JC_13692	chr13	0.0294042083384013	-0.062	chr13:-:SE_JC:77021656:77021861:77018599:77018722:77026826:77027195
SRSF6_SE_JC_13732	chr20	0.0200667626371472	-0.18	chr20:+:SE_JC:43459152:43459420:43458360:43458509:43459770:43459895
RUFY1_SE_JC_16143	chr5	0.0001340592525749	-0.057	chr5:+:SE_JC:179555649:179555790:179550837:179550879:179560024:179560198
CAST_SE_JC_16325	chr5	0.0242642880658465	-0.082	chr5:+:SE_JC:96757582:96757654:96754657:96754741:96762273:96762372
AFF4_SE_JC_17191	chr5	0.0092082802765612	-0.124	chr5:-:SE_JC:132937648:132937740:132937066:132937193:132963258:132963634
CD48_SE_JC_18104	chr1	7.542265138560058e-06	0.076	chr1:-:SE_JC:160684886:160685189:160680421:160681468:160711681:160711822
UBE2E1_SE_JC_18166	chr3	0.0425235582807205	0.046	chr3:+:SE_JC:23811459:23811510:23807088:23807421:23887566:23887699
DCTD_SE_JC_20411	chr4	0.0019046052520905	-0.068	chr4:-:SE_JC:182916418:182916539:182915460:182915575:182917287:182917389
TBC1D5_SE_JC_21350	chr3	0.0019116073793434	0.106	chr3:-:SE_JC:17428449:17428519:17406417:17406526:17508473:17508605
C9orf78_SE_JC_21798	chr9	0.0061377732670715	-0.01	chr9:-:SE_JC:129834706:129834766:129833657:129833709:129835138:129835275
C9orf78_SE_JC_21799	chr9	0.0002297999493259	-0.0	chr9:-:SE_JC:129834711:129834766:129833657:129833709:129835138:129835254
ACAA1_SE_JC_23546	chr3	7.343388943187468e-06	0.113	chr3:-:SE_JC:38126161:38126341:38125825:38125881:38126509:38126700
PKIG_SE_JC_25145	chr20	0.0001078099336926	-0.052	chr20:+:SE_JC:44598615:44598890:44589796:44589866:44614533:44614707
SUZ12_SE_JC_27557	chr17	0.0002893037151921	-0.042	chr17:+:SE_JC:31982998:31983104:31976520:31976614:31988319:31988497
EPS15_SE_JC_28683	chr1	9.65860318445706e-05	0.025	chr1:-:SE_JC:51405904:51406108:51403418:51403532:51408134:51408332
ARHGAP30_SE_JC_29259	chr1	0.0029447757183965	0.046	chr1:-:SE_JC:161056387:161056532:161054622:161054705:161059613:161059716
PRUNE1_SE_JC_29631	chr1	0.0018632485391446	0.025	chr1:+:SE_JC:151024610:151024795:151017811:151017904:151025514:151025673
SLTM_SE_JC_30700	chr15	7.033377449635169e-07	-0.339	chr15:-:SE_JC:58921445:58921584:58916934:58916999:58932355:58932443
SIKE1_SE_JC_31163	chr1	0.0428494034451243	-0.136	chr1:-:SE_JC:114780109:114780215:114779097:114779284:114780448:114780634
PRPF38B_SE_JC_31362	chr1	0.0086786116302012	-0.058	chr1:+:SE_JC:108693589:108693642:108692326:108692867:108695701:108695770
TCP11L2_SE_JC_32037	chr12	0.0332498721165014	-0.126	chr12:+:SE_JC:106304092:106304231:106302832:106302941:106311040:106311232
ZMAT2_SE_JC_32564	chr5	0.0020123162156311	0.028	chr5:+:SE_JC:140702005:140702129:140700818:140700912:140703917:140703991
PPP1R12A_SE_JC_32834	chr12	6.514703847725192e-06	0.032	chr12:-:SE_JC:79806165:79806333:79798493:79798584:79807225:79807330
ZCCHC17_SE_JC_33503	chr1	0.0001870304810175	0.042	chr1:+:SE_JC:31346639:31346740:31338956:31339048:31364031:31364953
ZCCHC17_SE_JC_33506	chr1	2.6310027718282016e-06	0.053	chr1:+:SE_JC:31346639:31346818:31338956:31339048:31364031:31364552
ZCCHC17_SE_JC_33507	chr1	0.0020123162156311	0.02	chr1:+:SE_JC:31348828:31348974:31338956:31339048:31364031:31364552
ZCCHC17_SE_JC_33508	chr1	0.0331673307826179	0.007	chr1:+:SE_JC:31348828:31348974:31346639:31346740:31364031:31364552
DDX19B_SE_JC_33572	chr16	0.0093407467269563	-0.066	chr16:+:SE_JC:70312608:70312657:70299185:70299354:70314901:70314955
ANP32E_SE_JC_33630	chr1	0.0046921401497217	-0.046	chr1:-:SE_JC:150223185:150223294:150220377:150220761:150226607:150226730
CACYBP_SE_JC_34564	chr1	0.0019046052520905	0.084	chr1:+:SE_JC:175000088:175000195:174999434:174999689:175004613:175004750
HK1_SE_JC_34731	chr10	0.0008093656040205	0.02	chr10:+:SE_JC:69359896:69360045:69343826:69343989:69364782:69364786
DPYD_SE_JC_36075	chr1	0.0114129673093992	0.024	chr1:-:SE_JC:97883263:97883374:97828113:97828196:97920883:97920997
EPB41_SE_JC_36141	chr1	0.0020123162156311	0.027	chr1:+:SE_JC:29058588:29058645:29053103:29053312:29064981:29065158
SLC18A2-AS1_SE_JC_38033	chr10	0.0472678273591447	-0.018	chr10:-:SE_JC:117241660:117241783:117238761:117240181:117241884:117241998
CDC42SE2_SE_JC_38470	chr5	0.0020570573680741	0.026	chr5:+:SE_JC:131359208:131359558:131315975:131316144:131385542:131385644
PPP3R1_SE_JC_38730	chr2	0.0187736655786984	0.01	chr2:-:SE_JC:68217091:68217131:68188513:68188690:68252124:68252532
CD44_SE_JC_39265	chr11	0.0322688623420432	-0.049	chr11:+:SE_JC:35211245:35211449:35189834:35190065:35214851:35214861
GRK5_SE_JC_41066	chr10	0.0242642880658465	0.021	chr10:+:SE_JC:119326515:119326611:119207570:119207969:119380814:119380927
BIN2_SE_JC_43079	chr12	0.0256334606100942	0.009	chr12:-:SE_JC:51288107:51288188:51284715:51284787:51291590:51292344
KCTD20_SE_JC_44005	chr6	0.0041699083734988	-0.018	chr6:+:SE_JC:36443417:36443530:36443016:36443111:36470051:36470257
KCTD20_SE_JC_44016	chr6	0.0445531909728196	0.016	chr6:+:SE_JC:36470051:36470257:36442766:36443111:36479120:36479223
SEPTIN2_SE_JC_45787	chr2	0.04450963922439	-0.239	chr2:+:SE_JC:241316421:241316540:241315881:241315982:241317498:241317599
SEPTIN2_SE_JC_45788	chr2	7.906685486095143e-07	-0.16	chr2:+:SE_JC:241316421:241316540:241315881:241315982:241324215:241324241
SEPTIN2_SE_JC_45791	chr2	1.3106574176629505e-06	-0.15	chr2:+:SE_JC:241316421:241316555:241315860:241315982:241324215:241324241
SEPTIN2_SE_JC_45792	chr2	0.0400807098531344	-0.272	chr2:+:SE_JC:241316421:241316575:241315958:241315982:241317498:241317538
SEPTIN2_SE_JC_45793	chr2	7.033377449635169e-07	-0.147	chr2:+:SE_JC:241316421:241316575:241315958:241315982:241324215:241324241
SEPTIN2_SE_JC_45794	chr2	0.0006614531839799	-0.232	chr2:+:SE_JC:241316429:241316540:241315893:241315982:241317498:241317599
MYZAP_SE_JC_46473	chr15	0.0130346875712239	-0.015	chr15:+:SE_JC:57599618:57599703:57592032:57592109:57604268:57604355
CAMKK2_SE_JC_46887	chr12	0.0302925769401454	0.263	chr12:-:SE_JC:121248605:121248734:121245139:121245240:121249786:121249874
UBE2F_SE_JC_47303	chr2	1.3616919066395184e-07	0.23	chr2:+:SE_JC:238016565:238016633:237973091:237973225:238025341:238025412
PTP4A2_SE_JC_48973	chr1	0.0005308986329746	-0.028	chr1:-:SE_JC:31930932:31931142:31918999:31919658:31937986:31938042
ITGB3BP_SE_JC_50091	chr1	0.0029861297716838	0.031	chr1:-:SE_JC:63490082:63490218:63478763:63478833:63508527:63508570
FCHSD2_SE_JC_50400	chr11	0.004742847307718	0.094	chr11:-:SE_JC:73140030:73140128:73083694:73083740:73141856:73141913
GPSM3_SE_JC_51279	chr6	0.0040474550071654	0.027	chr6:-:SE_JC:32192147:32192250:32191708:32191908:32192471:32192530
GPSM3_SE_JC_51280	chr6	3.1859840069337783e-06	0.058	chr6:-:SE_JC:32192147:32192272:32191708:32191908:32192471:32192868
FLOT1_SE_JC_51300	chr6	0.0093407467269563	-0.096	chr6:-:SE_JC:30741791:30741867:30741189:30741333:30742146:30742203
ZNF688_SE_JC_52877	chr16	0.0241036166020604	0.042	chr16:-:SE_JC:30571009:30571123:30569671:30570436:30571433:30571652
BRWD3_SE_JC_52926	chrX	0.04153125809195	0.018	chrX:-:SE_JC:80709427:80709577:80707426:80707503:80716156:80716250
PTPN12_SE_JC_53340	chr7	2.030007173309341e-05	-0.014	chr7:+:SE_JC:77583554:77583650:77581426:77581503:77585542:77585571
PTPN12_SE_JC_53347	chr7	1.1796768033689048e-05	-0.009	chr7:+:SE_JC:77600663:77600806:77597841:77597901:77607234:77607301
PTPN12_SE_JC_53348	chr7	0.0294042083384013	-0.009	chr7:+:SE_JC:77600663:77600806:77597841:77597901:77610764:77610802
YWHAQ_SE_JC_54704	chr2	0.0400807098531344	0.02	chr2:-:SE_JC:9588164:9588328:9587413:9587509:9591391:9591515
AZIN1_SE_JC_55300	chr8	0.0434593447930315	-0.129	chr8:-:SE_JC:102849986:102850144:102843550:102843747:102858012:102858150
NT5C3A_SE_JC_56235	chr7	0.0001510418601837	0.013	chr7:-:SE_JC:33029628:33029714:33026816:33026915:33035933:33035988
CD226_SE_JC_56460	chr18	0.0	0.018	chr18:-:SE_JC:69873143:69873246:69867356:69867411:69895700:69896045
TOP1_SE_JC_56992	chr20	0.0006143054044579	-0.018	chr20:+:SE_JC:41091577:41091699:41084461:41084568:41092471:41092587
VAMP7_SE_JC_58471	chrX	0.0205479460368413	0.025	chrX:+:SE_JC:155919812:155919880:155900496:155900587:155939700:155939790
XIAP_SE_JC_58785	chrX	0.0402761712878021	0.058	chrX:+:SE_JC:123885630:123886539:123860052:123860293:123888618:123888718
ZC3H12B_SE_JC_60255	chrX	1.971191222206216e-05	0.066	chrX:+:SE_JC:65075473:65075670:65034825:65035269:65075843:65075912
HOOK3_SE_JC_60597	chr8	0.0008374035388638	0.054	chr8:+:SE_JC:43002106:43002141:42986654:42986795:43007846:43007929
PUF60_SE_JC_62138	chr8	0.0110148180375459	0.087	chr8:-:SE_JC:143824312:143824396:143821817:143821913:143829279:143829299
MDM2_SE_JC_62401	chr12	0.0487316320933008	-0.017	chr12:+:SE_JC:68823414:68823514:68820324:68820374:68824362:68824430
PAWR_SE_JC_62768	chr12	0.0143297807769257	0.03	chr12:-:SE_JC:79635549:79635620:79621114:79621207:79689728:79690057
ANGPT1_SE_JC_62909	chr8	0.0042068270838954	0.028	chr8:-:SE_JC:107303239:107303367:107293935:107294037:107321895:107322128
ZC3H4_SE_JC_63558	chr19	9.956005596180256e-05	-0.028	chr19:-:SE_JC:47093969:47094080:47089966:47090189:47094388:47094608
TPM3_SE_JC_66249	chr1	9.65860318445706e-05	0.014	chr1:-:SE_JC:154176114:154176242:154173083:154173201:154182987:154183249
TPM3_SE_JC_66252	chr1	0.0003014080920301	0.008	chr1:-:SE_JC:154176114:154176248:154173083:154173201:154182987:154183042
ATL3_SE_JC_67694	chr11	9.277531631800025e-08	0.12	chr11:-:SE_JC:63671289:63671411:63659037:63659252:63671635:63671921
ANXA11_SE_JC_68089	chr10	0.0032283467656446	-0.035	chr10:-:SE_JC:80180940:80181136:80176106:80176155:80205342:80205572
YWHAH_SE_JC_69596	chr22	2.476511366351921e-09	-0.005	chr22:+:SE_JC:31945499:31945678:31944521:31944820:31956138:31956482
YWHAH_SE_JC_69599	chr22	0.0	-0.008	chr22:+:SE_JC:31945556:31945678:31944746:31944820:31956138:31956604
GNB1_SE_JC_69915	chr1	6.514703847725192e-06	0.011	chr1:-:SE_JC:1839628:1839682:1839189:1839238:1890819:1891117
YPEL5_SE_JC_71961	chr2	0.0025321458884338	-0.018	chr2:+:SE_JC:30148244:30148541:30146940:30147062:30156627:30156792
XPO1_SE_JC_72072	chr2	1.208931333967063e-05	0.062	chr2:-:SE_JC:61525269:61525333:61522610:61522683:61525491:61526521
RAP1B_SE_JC_72448	chr12	0.0048389914516981	0.005	chr12:+:SE_JC:68641037:68641153:68610912:68611043:68648698:68648781
RAP1B_SE_JC_72486	chr12	0.0091550387745148	0.033	chr12:+:SE_JC:68650399:68650468:68648669:68648781:68654111:68654252
IRAK3_SE_JC_73752	chr12	0.0001510418601837	0.088	chr12:+:SE_JC:66203710:66203893:66189213:66189432:66209455:66209520
