## Supplementary Table 10 for "Deep Profiling of EV Long RNAs Reveals Biofluid-Specific Transcriptomes and Splicing Landscapes"

gene_sv_id	chr	FDR	IncLevelDifference	event_id_long
RGS14_A3SS_JC_3037	chr5	1.51654070635392e-07	-0.047	chr5:+:A3SS_JC:177370587:177370664:177370590:177370664:177368716:177368920
SNRPN_A3SS_JC_3458	chr15	4.39609643620992e-06	0.044	chr15:+:A3SS_JC:24974287:24974456:24974397:24974456:24967931:24968082
SNRPN_A3SS_JC_3460	chr15	1.5526094685504e-06	0.013	chr15:+:A3SS_JC:24974310:24974456:24974397:24974456:24967931:24968082
TSPAN5_A3SS_JC_8613	chr4	1.0169998176923519e-10	0.034	chr4:-:A3SS_JC:98478684:98478810:98478684:98478746:98482004:98482175
ANK1_A5SS_JC_4201	chr8	0.0031956570066936	-0.015	chr8:-:A5SS_JC:41661800:41661941:41661875:41661941:41655300:41655753
SNRPN_MXE_JC_1119	chr15	2.5044116780405742e-09	0.005	chr15:+:MXE_JC:24974287:24974456:24974641:24974957:24967931:24968082:24975357:24975509
SNRPN_MXE_JC_1125	chr15	2.637733897974e-07	0.004	chr15:+:MXE_JC:24974386:24974456:24974641:24974957:24967931:24968082:24975357:24975509
SNRPN_MXE_JC_1128	chr15	2.637733897974e-07	0.004	chr15:+:MXE_JC:24974397:24974456:24974641:24974957:24967931:24968082:24975357:24975509
PKP4_MXE_JC_1946	chr2	0.0	-0.016	chr2:+:MXE_JC:158533437:158533534:158577270:158577383:158533179:158533316:158603069:158603104
PEA15_MXE_JC_2118	chr1	6.591024022845667e-13	-0.044	chr1:+:MXE_JC:160211542:160211716:160213109:160213265:160205383:160205522:160213421:160215372
MBP_MXE_JC_2604	chr18	4.789369634221286e-07	-0.012	chr18:-:MXE_JC:77066297:77066385:77105210:77105286:77012778:77017268:77131538:77131684
RAB37_RI_JC_1113	chr17	0.0010581598141837	0.013	chr17:+:RI_JC:74745007:74747334:74745007:74745084:74745305:74747334
RAB37_RI_JC_1115	chr17	5.1965886837175833e-05	-0.019	chr17:+:RI_JC:74745305:74747334:74745305:74745490:74746434:74747334
CALM3_RI_JC_1256	chr19	0.0205150726010977	0.006	chr19:+:RI_JC:46605826:46608340:46605826:46605857:46608196:46608340
KCNAB2_RI_JC_3745	chr1	1.845188446480725e-08	0.024	chr1:+:RI_JC:6087466:6089051:6087466:6087511:6089007:6089051
KCNAB2_RI_JC_3748	chr1	0.0319092709185522	0.061	chr1:+:RI_JC:6095529:6096756:6095529:6095624:6096635:6096756
MBP_RI_JC_5072	chr18	7.353716488854376e-05	0.003	chr18:-:RI_JC:77016831:77017065:77016831:77016846:77016913:77017065
RASSF2_SE_JC_3224	chr20	2.3443228996921618e-08	-0.009	chr20:-:SE_JC:4822328:4822403:4800971:4801062:4823556:4823608
RAB37_SE_JC_5828	chr17	7.275419313328253e-07	0.012	chr17:+:SE_JC:74740767:74740878:74737218:74737365:74742253:74742295
ROGDI_SE_JC_7606	chr16	3.545092113412908e-05	-0.018	chr16:-:SE_JC:4797937:4797987:4797702:4797840:4798070:4798184
RASGRP1_SE_JC_9284	chr15	0.000429585254139	0.026	chr15:-:SE_JC:38501142:38501287:38500102:38500139:38502311:38502421
RGS14_SE_JC_13208	chr5	4.8276472766478415e-11	-0.028	chr5:+:SE_JC:177371474:177371589:177371349:177371396:177371872:177372166
CYFIP2_SE_JC_14079	chr5	0.0	0.011	chr5:+:SE_JC:157390520:157390668:157389188:157389427:157392832:157393207
NREP_SE_JC_14573	chr5	0.0027296376221264	0.01	chr5:-:SE_JC:111755769:111755830:111734983:111735507:111757135:111757173
SNRPN_SE_JC_15288	chr15	0.0	0.007	chr15:+:SE_JC:24958737:24958868:24955004:24955062:24962113:24962209
SNRPN_SE_JC_15289	chr15	1.721817133315297e-12	0.019	chr15:+:SE_JC:24967028:24967152:24962113:24962209:24967931:24968082
SNRPN_SE_JC_15290	chr15	4.591512355511595e-13	0.012	chr15:+:SE_JC:24967028:24967240:24962113:24962209:24967931:24968082
PPP1R16B_SE_JC_16954	chr20	0.0417871746347304	-0.016	chr20:+:SE_JC:38900580:38900684:38895564:38895710:38902667:38902792
PPP3CA_SE_JC_17079	chr4	3.255872531541304e-07	-0.141	chr4:-:SE_JC:101029165:101029195:101023408:101026061:101032266:101032364
PRKCB_SE_JC_19904	chr16	0.0	0.007	chr16:+:SE_JC:23837374:23837406:23835982:23836348:23988507:23988590
PRKCB_SE_JC_19910	chr16	1.456281625594675e-09	0.002	chr16:+:SE_JC:23988507:23988590:23837374:23837406:24032135:24032247
PRKCB_SE_JC_19911	chr16	0.0	0.044	chr16:+:SE_JC:23988507:23988590:23837374:23837406:24092790:24092839
UBASH3B_SE_JC_20094	chr11	0.0027296376221264	-0.017	chr11:+:SE_JC:122776218:122776272:122655721:122656210:122777023:122777210
UBASH3B_SE_JC_20100	chr11	7.906542479089873e-06	0.007	chr11:+:SE_JC:122794701:122794834:122789099:122789308:122796155:122796276
IDS_SE_JC_20381	chrX	0.0	0.011	chrX:-:SE_JC:149486924:149487098:149476987:149483218:149490313:149490440
SNCA_SE_JC_24885	chr4	7.906542479089873e-06	-0.256	chr4:-:SE_JC:89836742:89836789:89828142:89828184:89836961:89837015
SNCA_SE_JC_24889	chr4	0.0002718553793436	-0.04	chr4:-:SE_JC:89836742:89836789:89836460:89836529:89836961:89837015
PKP4_SE_JC_25173	chr2	0.0129257313680145	0.008	chr2:+:SE_JC:158533179:158533316:158456951:158457218:158577270:158577383
PKP4_SE_JC_25175	chr2	3.451838971244852e-07	0.042	chr2:+:SE_JC:158533179:158533316:158457454:158458307:158577270:158577383
PKP4_SE_JC_25177	chr2	0.0103760981794865	-0.06	chr2:+:SE_JC:158533437:158533534:158533179:158533316:158577270:158577383
PKP4_SE_JC_25178	chr2	0.0005102953758782	-0.008	chr2:+:SE_JC:158533437:158533534:158533179:158533316:158603069:158603104
PRKACB_SE_JC_26638	chr1	3.68712951326353e-08	0.005	chr1:+:SE_JC:84184036:84184135:84182199:84182328:84185099:84185182
ANK1_SE_JC_30932	chr8	4.591512355507458e-12	0.054	chr8:-:SE_JC:41661800:41661941:41653219:41655753:41663658:41663742
ANK1_SE_JC_30933	chr8	1.20345955423464e-11	0.089	chr8:-:SE_JC:41661800:41661941:41653219:41655753:41668266:41668564
ANK1_SE_JC_30935	chr8	5.0965734167324194e-08	0.084	chr8:-:SE_JC:41661875:41661941:41653224:41655753:41663658:41663742
ANK1_SE_JC_30938	chr8	0.0	0.013	chr8:-:SE_JC:41663658:41663742:41655685:41655753:41668266:41668564
TMCC2_SE_JC_31774	chr1	9.781490904857885e-06	0.037	chr1:+:SE_JC:205256329:205256416:205246495:205246691:205268949:205269558
MBP_SE_JC_33630	chr18	0.0	0.011	chr18:-:SE_JC:77066297:77066385:77012778:77017268:77105210:77105261
MBP_SE_JC_33635	chr18	0.0317320863881746	0.011	chr18:-:SE_JC:77097250:77097474:77066297:77066385:77105210:77105286
LHPP_SE_JC_34471	chr10	0.0148008802418514	0.038	chr10:+:SE_JC:124484138:124484326:124461822:124461987:124488421:124488575
CAMKK2_SE_JC_38564	chr12	0.0093161163138253	0.079	chr12:-:SE_JC:121248605:121248734:121245139:121245240:121249786:121249874
CAMKK2_SE_JC_38568	chr12	0.0053039909160532	-0.025	chr12:-:SE_JC:121274055:121274585:121270897:121270945:121296637:121296686
TESPA1_SE_JC_39325	chr12	9.393091713558264e-05	0.006	chr12:-:SE_JC:54961167:54961267:54948014:54950390:54962430:54963238
DNM3_SE_JC_40577	chr1	0.004200605925163	0.011	chr1:+:SE_JC:172033104:172033265:171988944:171989148:172038318:172038461
DNM3_SE_JC_40585	chr1	9.872946848759564e-05	0.054	chr1:+:SE_JC:172038318:172038461:172033104:172033265:172068818:172068905
DNM3_SE_JC_40592	chr1	0.0	0.028	chr1:+:SE_JC:172048611:172048750:171988944:171989148:172068818:172068905
DNM3_SE_JC_40598	chr1	0.0	0.07	chr1:+:SE_JC:172048611:172048750:172033104:172033265:172068818:172068905
DNM3_SE_JC_40618	chr1	0.000429585254139	0.01	chr1:+:SE_JC:172092823:172092875:171988944:171989148:172131174:172131288
DNM3_SE_JC_40623	chr1	9.393091713558264e-05	0.046	chr1:+:SE_JC:172092823:172092875:172081831:172081902:172131174:172131288
DNM3_SE_JC_40641	chr1	0.0003868667098499	-0.007	chr1:+:SE_JC:172253572:172253682:172131174:172131288:172308727:172308839
DNM3_SE_JC_40642	chr1	0.0	-0.014	chr1:+:SE_JC:172253572:172253682:172131174:172131288:172379017:172379182
DNM3_SE_JC_40644	chr1	0.0	-0.019	chr1:+:SE_JC:172308727:172308839:172131174:172131288:172379017:172379182
IPCEF1_SE_JC_42822	chr6	0.0009738667171277	0.195	chr6:-:SE_JC:154247448:154247488:154246590:154246760:154265911:154265964
SCRN1_SE_JC_45635	chr7	0.0101632100810653	-0.008	chr7:-:SE_JC:29968908:29969068:29955178:29955360:29989641:29989730
ELMO1_SE_JC_46236	chr7	2.1191595486957499e-13	-0.027	chr7:-:SE_JC:37271831:37271882:37259180:37259350:37314849:37314922
PRKAR1B_SE_JC_46811	chr7	6.131520628360305e-05	0.005	chr7:-:SE_JC:584507:584568:579255:579377:596145:596304
DMTN_SE_JC_52642	chr8	3.079014167814533e-12	-0.026	chr8:+:SE_JC:22059372:22059496:22056965:22057136:22066704:22066893
NRGN_SE_JC_54894	chr11	0.0417832000680567	0.009	chr11:+:SE_JC:124745964:124745982:124739941:124740099:124746403:124747210
RTN3_SE_JC_55575	chr11	0.000498377146809	0.004	chr11:+:SE_JC:63753661:63753708:63681445:63681778:63756111:63756170
